# A SWI/SNF-specific Ig-like domain, SWIFT, is a transcription factor binding platform

**DOI:** 10.1101/2025.08.01.667725

**Authors:** Siddhant U. Jain, Kaylyn E. Williamson, Alexander W. Ying, Aasha M. Turner, Ruidong Jerry Jiang, Shaunak Raval, Kevin So, Maxwell J. Allison, Akshay Sankar, Daniel D. Sáme Guerra, Yutong Lin, Zhe Jiang, Nazar Mashtalir, Henry W. Rohrs, Cheryl F. Lichti, Tom W. Muir, Malvina Papanastasiou, Joao A. Paulo, Steven P. Gygi, Michael L. Gross, Cigall Kadoch

**Affiliations:** Department of Pediatric Oncology, Dana-Farber Cancer Institute and Harvard Medical School, Boston, MA 02215, USA; Broad Institute of MIT and Harvard, Cambridge, MA 02142, USA; Department of Chemistry, Washington University in St. Louis, St. Louis, MO 63105, USA; Department of Chemistry, Princeton University, Princeton, NJ 08540, USA; Departments of Pathology and Immunology, School of Medicine, Washington University in St. Louis, St. Louis, MO 63110, USA; Department of Cell Biology, Harvard Medical School, Boston, MA 02115, USA; Howard Hughes Medical Institute, Chevy Chase, MD 20815, USA

## Abstract

Mammalian SWI/SNF (BAF) chromatin remodeling complexes modulate DNA accessibility and gene expression, however, their genomic targeting mechanisms remain incompletely understood. Here, we identify SWIFT (SWI/SNF Ig-Fold for Transcription Factor Interactions), a conserved, broad transcription factor (TF) binding platform on the SMARCD subunits. SWIFT is necessary and sufficient for direct engagement with the transactivation domain of PU.1, a single mutation in which disrupts PU.1-mSWI/SNF binding, impairs complex targeting, and attenuates oncogenic transcription and proliferation in PU.1-dependent cancer cells. Dominant expression of the SWIFT domain in isolation sequesters TFs from mSWI/SNF and poisons TF-addicted cancer cells. Finally, TFs across diverse families interact with SMARCD paralog-specific SWIFT domains. These results define a major mechanism of cell type- and disease-specific mSWI/SNF chromatin targeting and inform approaches toward therapeutic modulation.
