## Supplementary material for "A SWI/SNF-specific Ig-like domain, SWIFT, is a transcription factor binding platform": Data S2. AlphaFold Error values

job_name	peptide_start	peptide_end	peptide_chain_iptm	swift_chain_iptm	chain_pair_max_iptm	chain_pair_min_pae	iptm	ptm	mean_plddt
spi1_19_38_smarcd2_yeats_seed2110	19	38	0.73	0.73	0.73	2.68	0.73	0.77	72.78
spi1_123_142_smarcd2_yeats_seed2110	123	142	0.4	0.4	0.4	7.76	0.4	0.74	51.5664238410596
spi1_9_28_smarcd2_yeats_seed2111	9	28	0.5	0.5	0.5	3.64	0.5	0.74	58.103963414634144
spi1_104_123_smarcd2_yeats_seed2110	104	123	0.27	0.27	0.27	10.01	0.27	0.72	42.993875
spi1_86_105_smarcd2_yeats_seed2110	86	105	0.39	0.39	0.39	5.0	0.39	0.73	51.2376397515528
spi1_25_44_smarcd2_yeats_seed2111	25	44	0.27	0.27	0.27	8.93	0.27	0.72	42.48425287356322
spi1_145_164_smarcd2_yeats_seed2111	145	164	0.36	0.36	0.36	6.83	0.36	0.73	47.04748091603054
spi1_117_136_smarcd2_yeats_seed2111	117	136	0.25	0.25	0.25	7.62	0.25	0.71	42.60854304635762
spi1_58_77_smarcd2_yeats_seed2111	58	77	0.56	0.56	0.56	2.66	0.56	0.74	58.5221686746988
spi1_136_155_smarcd2_yeats_seed2110	136	155	0.43	0.43	0.43	4.83	0.43	0.74	51.32719178082192
spi1_30_49_smarcd2_yeats_seed2111	30	49	0.29	0.29	0.29	7.61	0.29	0.72	42.68279069767441
spi1_14_33_smarcd2_yeats_seed2110	14	33	0.44	0.44	0.44	3.62	0.44	0.73	52.01805882352941
spi1_93_112_smarcd2_yeats_seed2110	93	112	0.31	0.31	0.31	8.49	0.31	0.73	46.24871794871795
spi1_109_128_smarcd2_yeats_seed2111	109	128	0.39	0.39	0.39	5.74	0.39	0.74	49.339559748427675
spi1_36_55_smarcd2_yeats_seed2110	36	55	0.44	0.44	0.44	4.78	0.44	0.74	50.97976878612717
spi1_27_46_smarcd2_yeats_seed2111	27	46	0.32	0.32	0.32	6.08	0.32	0.72	43.012241379310346
spi1_69_88_smarcd2_yeats_seed2111	69	88	0.45	0.45	0.45	3.63	0.45	0.73	58.60022988505747
spi1_86_105_smarcd2_yeats_seed2111	86	105	0.51	0.51	0.51	3.51	0.51	0.73	54.77857142857143
spi1_25_44_smarcd2_yeats_seed2110	25	44	0.26	0.26	0.26	8.34	0.26	0.73	39.694367816091955
spi1_102_121_smarcd2_yeats_seed2110	102	121	0.38	0.38	0.38	7.97	0.38	0.74	46.405092024539876
spi1_9_28_smarcd2_yeats_seed2110	9	28	0.5	0.5	0.5	3.38	0.5	0.74	57.250182926829275
spi1_64_83_smarcd2_yeats_seed2110	64	83	0.44	0.44	0.44	3.53	0.44	0.74	55.8950303030303
spi1_19_38_smarcd2_yeats_seed2111	19	38	0.51	0.51	0.51	3.89	0.51	0.74	57.06135869565218
spi1_27_46_smarcd2_yeats_seed2110	27	46	0.25	0.25	0.25	8.57	0.25	0.72	38.705919540229885
spi1_69_88_smarcd2_yeats_seed2110	69	88	0.43	0.43	0.43	4.26	0.43	0.72	57.47798850574713
spi1_4_23_smarcd2_yeats_seed2110	4	23	0.4	0.4	0.4	7.0	0.4	0.74	51.7425641025641
spi1_109_128_smarcd2_yeats_seed2110	109	128	0.29	0.29	0.29	7.76	0.29	0.72	47.03710691823899
spi1_93_112_smarcd2_yeats_seed2111	93	112	0.33	0.33	0.33	9.14	0.33	0.73	44.01615384615385
spi1_14_33_smarcd2_yeats_seed2111	14	33	0.47	0.47	0.47	3.57	0.47	0.74	55.49541176470588
spi1_36_55_smarcd2_yeats_seed2111	36	55	0.4	0.4	0.4	5.57	0.4	0.74	47.261387283237
spi1_58_77_smarcd2_yeats_seed2110	58	77	0.55	0.55	0.55	2.63	0.55	0.74	58.53048192771084
spi1_117_136_smarcd2_yeats_seed2110	117	136	0.28	0.28	0.28	7.14	0.28	0.72	45.2458940397351
spi1_145_164_smarcd2_yeats_seed2110	145	164	0.34	0.34	0.34	7.07	0.34	0.73	45.7520610687023
spi1_30_49_smarcd2_yeats_seed2110	30	49	0.35	0.35	0.35	4.75	0.35	0.74	47.01703488372093
spi1_136_155_smarcd2_yeats_seed2111	136	155	0.4	0.4	0.4	5.25	0.4	0.74	49.20760273972603
spi1_6_25_smarcd2_yeats_seed2111	6	25	0.39	0.39	0.39	5.69	0.39	0.74	54.475064102564104
spi1_156_175_smarcd2_yeats_seed2110	156	175	0.41	0.41	0.41	5.14	0.41	0.74	50.95924528301887
spi1_125_144_smarcd2_yeats_seed2111	125	144	0.26	0.26	0.26	6.1	0.26	0.72	41.91816993464052
spi1_34_53_smarcd2_yeats_seed2110	34	53	0.39	0.39	0.39	4.72	0.39	0.73	43.772166666666664
spi1_108_127_smarcd2_yeats_seed2110	108	127	0.32	0.32	0.32	7.32	0.32	0.72	44.94808641975309
spi1_20_39_smarcd2_yeats_seed2110	20	39	0.44	0.44	0.44	6.32	0.44	0.74	48.99879120879121
spi1_16_35_smarcd2_yeats_seed2110	16	35	0.32	0.32	0.32	5.39	0.32	0.72	44.79072222222222
spi1_75_94_smarcd2_yeats_seed2110	75	94	0.4	0.4	0.4	4.45	0.4	0.73	56.41628571428571
spi1_41_60_smarcd2_yeats_seed2110	41	60	0.44	0.44	0.44	3.73	0.44	0.73	52.36357954545454
spi1_10_29_smarcd2_yeats_seed2111	10	29	0.43	0.43	0.43	4.18	0.43	0.74	51.386402439024394
spi1_111_130_smarcd2_yeats_seed2110	111	130	0.34	0.34	0.34	7.81	0.34	0.73	48.63516129032258
spi1_143_162_smarcd2_yeats_seed2110	143	162	0.41	0.41	0.41	5.25	0.41	0.73	48.588897058823534
spi1_52_71_smarcd2_yeats_seed2111	52	71	0.37	0.37	0.37	6.32	0.37	0.73	47.91245714285714
spi1_66_85_smarcd2_yeats_seed2111	66	85	0.61	0.61	0.61	1.98	0.61	0.75	62.23261627906977
spi1_95_114_smarcd2_yeats_seed2111	95	114	0.44	0.44	0.44	5.7	0.44	0.75	52.082857142857144
spi1_39_58_smarcd2_yeats_seed2110	39	58	0.44	0.44	0.44	3.77	0.44	0.73	54.716127167630056
spi1_77_96_smarcd2_yeats_seed2110	77	96	0.3	0.3	0.3	8.96	0.3	0.73	44.78182857142857
spi1_43_62_smarcd2_yeats_seed2110	43	62	0.38	0.38	0.38	4.36	0.38	0.73	49.3216847826087
spi1_75_94_smarcd2_yeats_seed2111	75	94	0.39	0.39	0.39	6.8	0.39	0.72	53.604171428571426
spi1_10_29_smarcd2_yeats_seed2110	10	29	0.46	0.46	0.46	3.64	0.46	0.74	53.46768292682927
spi1_34_53_smarcd2_yeats_seed2111	34	53	0.51	0.51	0.51	5.45	0.51	0.75	51.76305555555556
spi1_16_35_smarcd2_yeats_seed2111	16	35	0.44	0.44	0.44	4.27	0.44	0.74	52.11599999999999
spi1_108_127_smarcd2_yeats_seed2111	108	127	0.29	0.29	0.29	9.12	0.29	0.72	45.69913580246914
spi1_6_25_smarcd2_yeats_seed2110	6	25	0.33	0.33	0.33	7.45	0.33	0.72	47.26775641025641
spi1_156_175_smarcd2_yeats_seed2111	156	175	0.44	0.44	0.44	4.5	0.44	0.74	53.80396226415094
spi1_125_144_smarcd2_yeats_seed2110	125	144	0.26	0.26	0.26	8.6	0.26	0.72	38.4086274509804
spi1_39_58_smarcd2_yeats_seed2111	39	58	0.5	0.5	0.5	3.26	0.5	0.74	56.606358381502886
spi1_163_182_smarcd2_yeats_seed2110	163	182	0.37	0.37	0.37	6.79	0.37	0.73	59.02315151515151
spi1_95_114_smarcd2_yeats_seed2110	95	114	0.44	0.44	0.44	8.02	0.44	0.74	49.95798701298701
spi1_77_96_smarcd2_yeats_seed2111	77	96	0.32	0.32	0.32	8.96	0.32	0.73	58.535599999999995
spi1_66_85_smarcd2_yeats_seed2110	66	85	0.51	0.51	0.51	3.65	0.51	0.75	62.01261627906977
spi1_52_71_smarcd2_yeats_seed2110	52	71	0.29	0.29	0.29	7.56	0.29	0.72	41.088
spi1_111_130_smarcd2_yeats_seed2111	111	130	0.36	0.36	0.36	7.13	0.36	0.74	51.57883870967742
spi1_57_76_smarcd2_yeats_seed2111	57	76	0.53	0.53	0.53	3.56	0.53	0.74	57.621506024096384
spi1_87_106_smarcd2_yeats_seed2111	87	106	0.49	0.49	0.49	3.74	0.49	0.74	55.368930817610064
spi1_72_91_smarcd2_yeats_seed2110	72	91	0.41	0.41	0.41	9.01	0.41	0.74	50.099306358381504
spi1_124_143_smarcd2_yeats_seed2110	124	143	0.28	0.28	0.28	9.45	0.28	0.72	43.18986842105263
spi1_46_65_smarcd2_yeats_seed2110	46	65	0.41	0.41	0.41	6.07	0.41	0.74	51.31696132596686
spi1_151_170_smarcd2_yeats_seed2110	151	170	0.35	0.35	0.35	5.07	0.35	0.74	42.949370629370634
spi1_99_118_smarcd2_yeats_seed2111	99	118	0.32	0.32	0.32	7.61	0.32	0.73	49.92891719745223
spi1_103_122_smarcd2_yeats_seed2110	103	122	0.25	0.25	0.25	8.6	0.25	0.72	38.60450617283951
spi1_11_30_smarcd2_yeats_seed2110	11	30	0.51	0.51	0.51	3.18	0.51	0.75	56.17042168674699
spi1_28_47_smarcd2_yeats_seed2111	28	47	0.37	0.37	0.37	6.69	0.37	0.72	47.542235294117646
spi1_92_111_smarcd2_yeats_seed2111	92	111	0.34	0.34	0.34	5.94	0.34	0.72	49.78473684210526
spi1_55_74_smarcd2_yeats_seed2111	55	74	0.39	0.39	0.39	6.63	0.39	0.72	48.28723529411765
spi1_129_148_smarcd2_yeats_seed2111	129	148	0.31	0.31	0.31	5.66	0.31	0.73	43.14690789473684
spi1_116_135_smarcd2_yeats_seed2110	116	135	0.29	0.29	0.29	6.07	0.29	0.73	50.675133333333335
spi1_94_113_smarcd2_yeats_seed2110	94	113	0.38	0.38	0.38	7.95	0.38	0.74	49.25162337662338
spi1_137_156_smarcd2_yeats_seed2111	137	156	0.36	0.36	0.36	7.19	0.36	0.73	47.41263888888889
spi1_148_167_smarcd2_yeats_seed2110	148	167	0.3	0.3	0.3	6.09	0.3	0.72	37.487518248175185
spi1_13_32_smarcd2_yeats_seed2110	13	32	0.48	0.48	0.48	3.6	0.48	0.74	56.527857142857144
spi1_11_30_smarcd2_yeats_seed2111	11	30	0.51	0.51	0.51	3.24	0.51	0.74	56.009518072289154
spi1_28_47_smarcd2_yeats_seed2110	28	47	0.3	0.3	0.3	7.06	0.3	0.71	42.74564705882353
spi1_99_118_smarcd2_yeats_seed2110	99	118	0.35	0.35	0.35	7.56	0.35	0.73	49.31070063694268
spi1_151_170_smarcd2_yeats_seed2111	151	170	0.35	0.35	0.35	5.98	0.35	0.73	44.19160839160839
spi1_122_141_smarcd2_yeats_seed2110	122	141	0.36	0.36	0.36	8.12	0.36	0.74	48.37771812080537
spi1_1_20_smarcd2_yeats_seed2110	1	20	0.37	0.37	0.37	5.47	0.37	0.74	50.10059602649007
spi1_87_106_smarcd2_yeats_seed2110	87	106	0.43	0.43	0.43	4.51	0.43	0.73	52.30459119496855
spi1_46_65_smarcd2_yeats_seed2111	46	65	0.36	0.36	0.36	8.47	0.36	0.73	50.99922651933702
spi1_72_91_smarcd2_yeats_seed2111	72	91	0.33	0.33	0.33	10.05	0.33	0.73	49.057341040462425
spi1_63_82_smarcd2_yeats_seed2110	63	82	0.53	0.53	0.53	2.62	0.53	0.75	59.043742331288335
spi1_57_76_smarcd2_yeats_seed2110	57	76	0.53	0.53	0.53	3.53	0.53	0.74	58.62909638554217
spi1_148_167_smarcd2_yeats_seed2111	148	167	0.31	0.31	0.31	6.56	0.31	0.72	42.89197080291971
spi1_13_32_smarcd2_yeats_seed2111	13	32	0.47	0.47	0.47	3.42	0.47	0.74	57.49226190476191
spi1_3_22_smarcd2_yeats_seed2110	3	22	0.27	0.27	0.27	10.35	0.27	0.71	45.945359477124185
spi1_94_113_smarcd2_yeats_seed2111	94	113	0.39	0.39	0.39	6.19	0.39	0.75	51.63850649350649
spi1_116_135_smarcd2_yeats_seed2111	116	135	0.31	0.31	0.31	6.95	0.31	0.72	46.53653333333333
spi1_137_156_smarcd2_yeats_seed2110	137	156	0.37	0.37	0.37	6.37	0.37	0.73	47.26555555555555
spi1_92_111_smarcd2_yeats_seed2110	92	111	0.45	0.45	0.45	3.72	0.45	0.73	54.05217105263158
spi1_61_80_smarcd2_yeats_seed2110	61	80	0.52	0.52	0.52	2.97	0.52	0.74	59.43612121212121
spi1_129_148_smarcd2_yeats_seed2110	129	148	0.32	0.32	0.32	5.29	0.32	0.73	42.27578947368421
spi1_55_74_smarcd2_yeats_seed2110	55	74	0.34	0.34	0.34	8.04	0.34	0.72	45.21864705882353
spi1_81_100_smarcd2_yeats_seed2110	81	100	0.33	0.33	0.33	7.74	0.33	0.73	47.87849710982659
spi1_149_168_smarcd2_yeats_seed2111	149	168	0.33	0.33	0.33	5.53	0.33	0.72	41.79591240875912
spi1_49_68_smarcd2_yeats_seed2110	49	68	0.32	0.32	0.32	8.16	0.32	0.72	43.269395604395605
spi1_33_52_smarcd2_yeats_seed2110	33	52	0.36	0.36	0.36	5.19	0.36	0.73	45.451731843575416
spi1_105_124_smarcd2_yeats_seed2111	105	124	0.31	0.31	0.31	8.19	0.31	0.73	48.00874213836478
spi1_157_176_smarcd2_yeats_seed2111	157	176	0.39	0.39	0.39	5.75	0.39	0.74	51.9878125
spi1_90_109_smarcd2_yeats_seed2110	90	109	0.52	0.52	0.52	3.01	0.52	0.74	61.04152866242038
spi1_128_147_smarcd2_yeats_seed2110	128	147	0.31	0.31	0.31	4.89	0.31	0.73	41.480266666666665
spi1_78_97_smarcd2_yeats_seed2110	78	97	0.64	0.64	0.64	2.26	0.64	0.74	67.4932
spi1_31_50_smarcd2_yeats_seed2110	31	50	0.43	0.43	0.43	4.63	0.43	0.74	46.61796610169491
spi1_98_117_smarcd2_yeats_seed2110	98	117	0.34	0.34	0.34	7.73	0.34	0.73	45.67211538461539
spi1_144_163_smarcd2_yeats_seed2110	144	163	0.34	0.34	0.34	7.34	0.34	0.72	44.01164179104478
spi1_162_181_smarcd2_yeats_seed2110	162	181	0.4	0.4	0.4	6.2	0.4	0.74	61.18841176470588
spi1_44_63_smarcd2_yeats_seed2110	44	63	0.53	0.53	0.53	4.39	0.53	0.75	55.52198895027624
spi1_131_150_smarcd2_yeats_seed2110	131	150	0.26	0.26	0.26	5.94	0.26	0.72	36.038823529411765
spi1_128_147_smarcd2_yeats_seed2111	128	147	0.33	0.33	0.33	4.74	0.33	0.73	42.671933333333335
spi1_78_97_smarcd2_yeats_seed2111	78	97	0.58	0.58	0.58	3.11	0.58	0.74	60.08891428571428
spi1_157_176_smarcd2_yeats_seed2110	157	176	0.38	0.38	0.38	5.96	0.38	0.73	49.523562500000004
spi1_105_124_smarcd2_yeats_seed2110	105	124	0.32	0.32	0.32	8.03	0.32	0.73	45.75
spi1_90_109_smarcd2_yeats_seed2111	90	109	0.53	0.53	0.53	3.6	0.53	0.75	59.399554140127385
spi1_22_41_smarcd2_yeats_seed2110	22	41	0.39	0.39	0.39	8.45	0.39	0.74	45.73796703296703
spi1_49_68_smarcd2_yeats_seed2111	49	68	0.44	0.44	0.44	6.95	0.44	0.74	52.24945054945055
spi1_149_168_smarcd2_yeats_seed2110	149	168	0.32	0.32	0.32	8.0	0.32	0.72	41.543211678832115
spi1_33_52_smarcd2_yeats_seed2111	33	52	0.4	0.4	0.4	5.03	0.4	0.73	50.98569832402235
spi1_142_161_smarcd2_yeats_seed2110	142	161	0.26	0.26	0.26	9.55	0.26	0.72	38.59414814814815
spi1_164_183_smarcd2_yeats_seed2110	164	183	0.35	0.35	0.35	7.46	0.35	0.73	58.2633734939759
spi1_131_150_smarcd2_yeats_seed2111	131	150	0.32	0.32	0.32	4.32	0.32	0.72	41.81418300653595
spi1_31_50_smarcd2_yeats_seed2111	31	50	0.51	0.51	0.51	2.69	0.51	0.75	52.379830508474576
spi1_98_117_smarcd2_yeats_seed2111	98	117	0.44	0.44	0.44	6.97	0.44	0.75	53.95403846153846
spi1_121_140_smarcd2_yeats_seed2110	121	140	0.36	0.36	0.36	6.53	0.36	0.73	48.073959731543624
spi1_12_31_smarcd2_yeats_seed2110	12	31	0.46	0.46	0.46	3.68	0.46	0.73	55.493515151515155
spi1_152_171_smarcd2_yeats_seed2111	152	171	0.34	0.34	0.34	7.51	0.34	0.72	43.87176870748299
spi1_154_173_smarcd2_yeats_seed2110	154	173	0.54	0.54	0.54	3.7	0.54	0.75	60.847483443708605
spi1_71_90_smarcd2_yeats_seed2110	71	90	0.35	0.35	0.35	9.56	0.35	0.73	55.80271676300578
spi1_130_149_smarcd2_yeats_seed2110	130	149	0.28	0.28	0.28	5.86	0.28	0.72	39.05920529801324
spi1_45_64_smarcd2_yeats_seed2110	45	64	0.31	0.31	0.31	7.91	0.31	0.72	44.18736559139785
spi1_88_107_smarcd2_yeats_seed2110	88	107	0.44	0.44	0.44	4.09	0.44	0.74	56.32890322580645
spi1_138_157_smarcd2_yeats_seed2110	138	157	0.37	0.37	0.37	6.7	0.37	0.74	48.62262773722628
spi1_38_57_smarcd2_yeats_seed2110	38	57	0.56	0.56	0.56	2.89	0.56	0.75	61.551169590643276
spi1_147_166_smarcd2_yeats_seed2111	147	166	0.29	0.29	0.29	6.45	0.29	0.73	40.69348484848485
spi1_115_134_smarcd2_yeats_seed2111	115	134	0.29	0.29	0.29	8.14	0.29	0.72	43.4984076433121
spi1_50_69_smarcd2_yeats_seed2110	50	69	0.49	0.49	0.49	6.43	0.49	0.74	60.33834254143646
spi1_73_92_smarcd2_yeats_seed2110	73	92	0.33	0.33	0.33	8.87	0.33	0.72	55.797745664739885
spi1_47_66_smarcd2_yeats_seed2110	47	66	0.45	0.45	0.45	6.39	0.45	0.73	56.5175
spi1_120_139_smarcd2_yeats_seed2110	120	139	0.34	0.34	0.34	5.38	0.34	0.73	44.230000000000004
spi1_140_159_smarcd2_yeats_seed2110	140	159	0.37	0.37	0.37	7.48	0.37	0.73	44.68304347826087
spi1_56_75_smarcd2_yeats_seed2111	56	75	0.62	0.62	0.62	2.01	0.62	0.75	61.393532934131734
spi1_159_178_smarcd2_yeats_seed2111	159	178	0.29	0.29	0.29	7.41	0.29	0.72	45.93243902439024
spi1_91_110_smarcd2_yeats_seed2110	91	110	0.46	0.46	0.46	3.81	0.46	0.74	53.53806451612903
spi1_88_107_smarcd2_yeats_seed2111	88	107	0.47	0.47	0.47	3.69	0.47	0.74	57.443548387096776
spi1_45_64_smarcd2_yeats_seed2111	45	64	0.34	0.34	0.34	7.52	0.34	0.72	47.55870967741936
spi1_130_149_smarcd2_yeats_seed2111	130	149	0.31	0.31	0.31	4.98	0.31	0.72	43.73814569536424
spi1_154_173_smarcd2_yeats_seed2111	154	173	0.46	0.46	0.46	5.28	0.46	0.75	49.320596026490065
spi1_71_90_smarcd2_yeats_seed2111	71	90	0.35	0.35	0.35	9.08	0.35	0.73	57.14878612716763
spi1_2_21_smarcd2_yeats_seed2110	2	21	0.34	0.34	0.34	6.45	0.34	0.74	51.266466666666666
spi1_12_31_smarcd2_yeats_seed2111	12	31	0.46	0.46	0.46	3.68	0.46	0.74	55.69763636363637
spi1_152_171_smarcd2_yeats_seed2110	152	171	0.25	0.25	0.25	10.63	0.25	0.71	39.83108843537415
spi1_62_81_smarcd2_yeats_seed2110	62	81	0.53	0.53	0.53	2.55	0.53	0.74	58.29895705521472
spi1_91_110_smarcd2_yeats_seed2111	91	110	0.36	0.36	0.36	4.78	0.36	0.74	53.00064516129032
spi1_159_178_smarcd2_yeats_seed2110	159	178	0.26	0.26	0.26	7.59	0.26	0.72	44.66634146341463
spi1_60_79_smarcd2_yeats_seed2110	60	79	0.55	0.55	0.55	2.73	0.55	0.75	61.32819277108433
spi1_56_75_smarcd2_yeats_seed2110	56	75	0.57	0.57	0.57	2.74	0.57	0.74	58.66520958083832
spi1_47_66_smarcd2_yeats_seed2111	47	66	0.36	0.36	0.36	8.17	0.36	0.72	49.48510869565217
spi1_73_92_smarcd2_yeats_seed2111	73	92	0.28	0.28	0.28	9.35	0.28	0.71	46.01676300578035
spi1_40_59_smarcd2_yeats_seed2110	40	59	0.48	0.48	0.48	3.29	0.48	0.74	55.396011560693644
spi1_38_57_smarcd2_yeats_seed2111	38	57	0.5	0.5	0.5	3.92	0.5	0.75	56.53900584795322
spi1_115_134_smarcd2_yeats_seed2110	115	134	0.28	0.28	0.28	6.73	0.28	0.72	46.20745222929936
spi1_147_166_smarcd2_yeats_seed2110	147	166	0.29	0.29	0.29	8.47	0.29	0.72	39.349545454545456
spi1_50_69_smarcd2_yeats_seed2111	50	69	0.42	0.42	0.42	7.02	0.42	0.73	52.89662983425415
spi1_138_157_smarcd2_yeats_seed2111	138	157	0.39	0.39	0.39	5.53	0.39	0.74	48.042846715328466
spi1_158_177_smarcd2_yeats_seed2110	158	177	0.43	0.43	0.43	4.9	0.43	0.74	51.58390243902439
spi1_54_73_smarcd2_yeats_seed2111	54	73	0.31	0.31	0.31	7.76	0.31	0.72	45.07701754385965
spi1_127_146_smarcd2_yeats_seed2111	127	146	0.25	0.25	0.25	6.37	0.25	0.72	37.86496774193548
spi1_84_103_smarcd2_yeats_seed2110	84	103	0.36	0.36	0.36	5.33	0.36	0.73	48.461988304093566
spi1_106_125_smarcd2_yeats_seed2110	106	125	0.34	0.34	0.34	8.5	0.34	0.75	46.231125000000006
spi1_18_37_smarcd2_yeats_seed2110	18	37	0.73	0.73	0.73	1.1	0.73	0.79	75.72309782608696
spi1_139_158_smarcd2_yeats_seed2111	139	158	0.36	0.36	0.36	6.44	0.36	0.73	48.17375
spi1_8_27_smarcd2_yeats_seed2111	8	27	0.48	0.48	0.48	4.36	0.48	0.74	58.62641509433963
spi1_132_151_smarcd2_yeats_seed2111	132	151	0.31	0.31	0.31	5.37	0.31	0.72	40.8048322147651
spi1_113_132_smarcd2_yeats_seed2110	113	132	0.3	0.3	0.3	7.81	0.3	0.73	46.57941558441558
spi1_89_108_smarcd2_yeats_seed2111	89	108	0.47	0.47	0.47	4.04	0.47	0.73	55.778910256410256
spi1_141_160_smarcd2_yeats_seed2110	141	160	0.34	0.34	0.34	5.29	0.34	0.74	42.28666666666667
spi1_68_87_smarcd2_yeats_seed2111	68	87	0.5	0.5	0.5	3.51	0.5	0.74	55.28768786127168
spi1_150_169_smarcd2_yeats_seed2110	150	169	0.67	0.67	0.67	1.82	0.67	0.76	58.97421428571428
spi1_59_78_smarcd2_yeats_seed2111	59	78	0.52	0.52	0.52	3.2	0.52	0.75	58.928098159509204
spi1_134_153_smarcd2_yeats_seed2110	134	153	0.38	0.38	0.38	5.23	0.38	0.73	46.237364864864865
spi1_97_116_smarcd2_yeats_seed2111	97	116	0.24	0.24	0.24	11.47	0.24	0.72	38.58566878980891
spi1_32_51_smarcd2_yeats_seed2110	32	51	0.52	0.52	0.52	2.37	0.52	0.75	53.6014606741573
spi1_139_158_smarcd2_yeats_seed2110	139	158	0.4	0.4	0.4	5.42	0.4	0.74	50.423382352941175
spi1_8_27_smarcd2_yeats_seed2110	8	27	0.48	0.48	0.48	4.34	0.48	0.74	57.48245283018868
spi1_82_101_smarcd2_yeats_seed2110	82	101	0.39	0.39	0.39	5.5	0.39	0.72	48.86953216374269
spi1_21_40_smarcd2_yeats_seed2110	21	40	0.39	0.39	0.39	7.93	0.39	0.74	50.34624309392265
spi1_18_37_smarcd2_yeats_seed2111	18	37	0.71	0.71	0.71	1.14	0.71	0.79	74.95005434782608
spi1_127_146_smarcd2_yeats_seed2110	127	146	0.27	0.27	0.27	6.92	0.27	0.73	36.87935483870968
spi1_106_125_smarcd2_yeats_seed2111	106	125	0.26	0.26	0.26	10.49	0.26	0.72	41.07525
spi1_54_73_smarcd2_yeats_seed2110	54	73	0.39	0.39	0.39	6.01	0.39	0.72	47.5191812865497
spi1_158_177_smarcd2_yeats_seed2111	158	177	0.33	0.33	0.33	7.12	0.33	0.73	44.52664634146341
spi1_32_51_smarcd2_yeats_seed2111	32	51	0.48	0.48	0.48	4.04	0.48	0.75	49.473707865168535
spi1_134_153_smarcd2_yeats_seed2111	134	153	0.4	0.4	0.4	4.82	0.4	0.73	47.064864864864866
spi1_150_169_smarcd2_yeats_seed2111	150	169	0.66	0.66	0.66	2.0	0.66	0.76	62.17735714285714
spi1_59_78_smarcd2_yeats_seed2110	59	78	0.51	0.51	0.51	3.38	0.51	0.75	58.94791411042945
spi1_161_180_smarcd2_yeats_seed2110	161	180	0.43	0.43	0.43	5.67	0.43	0.74	57.96333333333333
spi1_23_42_smarcd2_yeats_seed2110	23	42	0.27	0.27	0.27	9.53	0.27	0.73	42.62712643678161
spi1_97_116_smarcd2_yeats_seed2110	97	116	0.31	0.31	0.31	9.24	0.31	0.73	44.52433121019108
spi1_68_87_smarcd2_yeats_seed2110	68	87	0.51	0.51	0.51	3.43	0.51	0.74	55.65294797687861
spi1_132_151_smarcd2_yeats_seed2110	132	151	0.36	0.36	0.36	4.7	0.36	0.74	41.30362416107383
spi1_89_108_smarcd2_yeats_seed2110	89	108	0.51	0.51	0.51	3.48	0.51	0.74	57.9524358974359
spi1_113_132_smarcd2_yeats_seed2111	113	132	0.3	0.3	0.3	7.79	0.3	0.72	45.64603896103896
spi1_110_129_smarcd2_yeats_seed2110	110	129	0.28	0.28	0.28	8.02	0.28	0.73	46.61403846153846
spi1_26_45_smarcd2_yeats_seed2111	26	45	0.3	0.3	0.3	7.27	0.3	0.72	45.048579545454544
spi1_85_104_smarcd2_yeats_seed2111	85	104	0.38	0.38	0.38	5.46	0.38	0.72	49.81512048192771
spi1_37_56_smarcd2_yeats_seed2110	37	56	0.39	0.39	0.39	7.23	0.39	0.74	47.176874999999995
spi1_79_98_smarcd2_yeats_seed2110	79	98	0.48	0.48	0.48	4.43	0.48	0.74	57.13102857142857
spi1_48_67_smarcd2_yeats_seed2110	48	67	0.3	0.3	0.3	8.6	0.3	0.73	48.09695652173913
spi1_153_172_smarcd2_yeats_seed2110	153	172	0.51	0.51	0.51	2.8	0.51	0.75	58.1323178807947
spi1_101_120_smarcd2_yeats_seed2110	101	120	0.26	0.26	0.26	9.99	0.26	0.73	41.08361963190184
spi1_35_54_smarcd2_yeats_seed2110	35	54	0.46	0.46	0.46	4.54	0.46	0.74	49.389828571428566
spi1_118_137_smarcd2_yeats_seed2110	118	137	0.32	0.32	0.32	5.92	0.32	0.73	46.05307692307692
spi1_135_154_smarcd2_yeats_seed2111	135	154	0.41	0.41	0.41	5.17	0.41	0.74	50.228013698630136
spi1_146_165_smarcd2_yeats_seed2110	146	165	0.33	0.33	0.33	4.99	0.33	0.72	43.06854961832061
spi1_74_93_smarcd2_yeats_seed2110	74	93	0.43	0.43	0.43	7.27	0.43	0.75	64.92666666666666
spi1_48_67_smarcd2_yeats_seed2111	48	67	0.36	0.36	0.36	7.37	0.36	0.72	47.95847826086957
spi1_153_172_smarcd2_yeats_seed2111	153	172	0.51	0.51	0.51	2.97	0.51	0.75	55.257152317880795
spi1_37_56_smarcd2_yeats_seed2111	37	56	0.51	0.51	0.51	2.98	0.51	0.74	53.71397727272727
spi1_79_98_smarcd2_yeats_seed2111	79	98	0.59	0.59	0.59	2.88	0.59	0.75	60.336171428571426
spi1_110_129_smarcd2_yeats_seed2111	110	129	0.29	0.29	0.29	9.04	0.29	0.72	45.575192307692305
spi1_85_104_smarcd2_yeats_seed2110	85	104	0.43	0.43	0.43	5.25	0.43	0.73	53.448554216867464
spi1_26_45_smarcd2_yeats_seed2110	26	45	0.43	0.43	0.43	4.39	0.43	0.74	52.94948863636364
spi1_135_154_smarcd2_yeats_seed2110	135	154	0.43	0.43	0.43	4.83	0.43	0.74	51.43102739726027
spi1_74_93_smarcd2_yeats_seed2111	74	93	0.31	0.31	0.31	9.78	0.31	0.73	52.2348275862069
spi1_146_165_smarcd2_yeats_seed2111	146	165	0.34	0.34	0.34	4.0	0.34	0.73	44.863282442748094
spi1_118_137_smarcd2_yeats_seed2111	118	137	0.33	0.33	0.33	5.57	0.33	0.73	43.98871794871795
spi1_35_54_smarcd2_yeats_seed2111	35	54	0.49	0.49	0.49	4.85	0.49	0.74	53.75205714285715
spi1_160_179_smarcd2_yeats_seed2110	160	179	0.36	0.36	0.36	8.53	0.36	0.73	54.77469512195122
spi1_76_95_smarcd2_yeats_seed2110	76	95	0.67	0.67	0.67	1.9	0.67	0.74	65.58056818181818
spi1_42_61_smarcd2_yeats_seed2110	42	61	0.47	0.47	0.47	3.78	0.47	0.74	53.42569832402235
spi1_29_48_smarcd2_yeats_seed2111	29	48	0.31	0.31	0.31	5.65	0.31	0.73	45.19029239766082
spi1_100_119_smarcd2_yeats_seed2110	100	119	0.4	0.4	0.4	7.86	0.4	0.73	53.706329113924056
spi1_119_138_smarcd2_yeats_seed2111	119	138	0.39	0.39	0.39	4.85	0.39	0.74	51.1371974522293
spi1_83_102_smarcd2_yeats_seed2110	83	102	0.38	0.38	0.38	5.76	0.38	0.72	46.409349112426035
spi1_53_72_smarcd2_yeats_seed2111	53	72	0.78	0.78	0.78	0.91	0.78	0.78	76.88122093023256
spi1_67_86_smarcd2_yeats_seed2111	67	86	0.46	0.46	0.46	4.95	0.46	0.75	57.30878612716763
spi1_80_99_smarcd2_yeats_seed2110	80	99	0.39	0.39	0.39	5.29	0.39	0.72	51.726379310344825
spi1_70_89_smarcd2_yeats_seed2111	70	89	0.37	0.37	0.37	6.36	0.37	0.73	54.51245614035087
spi1_15_34_smarcd2_yeats_seed2110	15	34	0.48	0.48	0.48	3.42	0.48	0.75	55.85285714285714
spi1_5_24_smarcd2_yeats_seed2111	5	24	0.29	0.29	0.29	7.87	0.29	0.72	48.09426751592357
spi1_126_145_smarcd2_yeats_seed2110	126	145	0.3	0.3	0.3	4.3	0.3	0.73	43.8183552631579
spi1_107_126_smarcd2_yeats_seed2111	107	126	0.29	0.29	0.29	8.45	0.29	0.73	45.05229299363057
spi1_155_174_smarcd2_yeats_seed2111	155	174	0.36	0.36	0.36	7.58	0.36	0.73	50.27232258064516
spi1_96_115_smarcd2_yeats_seed2110	96	115	0.49	0.49	0.49	4.27	0.49	0.74	59.078089171974526
spi1_0_19_smarcd2_yeats_seed2110	0	19	0.28	0.28	0.28	8.93	0.28	0.72	44.41421052631579
spi1_114_133_smarcd2_yeats_seed2110	114	133	0.32	0.32	0.32	6.57	0.32	0.72	49.298258064516126
spi1_51_70_smarcd2_yeats_seed2111	51	70	0.45	0.45	0.45	6.06	0.45	0.74	52.671264367816086
spi1_65_84_smarcd2_yeats_seed2111	65	84	0.54	0.54	0.54	2.98	0.54	0.75	61.72114457831325
spi1_133_152_smarcd2_yeats_seed2110	133	152	0.38	0.38	0.38	5.2	0.38	0.73	46.236689189189185
spi1_17_36_smarcd2_yeats_seed2110	17	36	0.43	0.43	0.43	4.2	0.43	0.72	54.66408839779006
spi1_112_131_smarcd2_yeats_seed2111	112	131	0.27	0.27	0.27	8.56	0.27	0.72	41.94324840764331
spi1_7_26_smarcd2_yeats_seed2111	7	26	0.38	0.38	0.38	6.73	0.38	0.73	53.6600641025641
spi1_126_145_smarcd2_yeats_seed2111	126	145	0.3	0.3	0.3	4.77	0.3	0.73	43.25328947368421
spi1_5_24_smarcd2_yeats_seed2110	5	24	0.36	0.36	0.36	4.78	0.36	0.73	47.03133757961783
spi1_155_174_smarcd2_yeats_seed2110	155	174	0.72	0.72	0.72	1.11	0.72	0.76	70.82716129032258
spi1_107_126_smarcd2_yeats_seed2110	107	126	0.25	0.25	0.25	9.99	0.25	0.72	40.95210191082802
spi1_70_89_smarcd2_yeats_seed2110	70	89	0.39	0.39	0.39	5.85	0.39	0.73	54.85035087719298
spi1_15_34_smarcd2_yeats_seed2111	15	34	0.39	0.39	0.39	4.95	0.39	0.74	47.81222857142857
spi1_29_48_smarcd2_yeats_seed2110	29	48	0.31	0.31	0.31	5.57	0.31	0.72	44.6025730994152
spi1_67_86_smarcd2_yeats_seed2110	67	86	0.45	0.45	0.45	5.22	0.45	0.75	57.67283236994219
spi1_119_138_smarcd2_yeats_seed2110	119	138	0.35	0.35	0.35	4.25	0.35	0.74	49.085605095541396
spi1_53_72_smarcd2_yeats_seed2110	53	72	0.79	0.79	0.79	0.91	0.79	0.78	77.87854651162792
spi1_76_95_smarcd2_yeats_seed2111	76	95	0.68	0.68	0.68	1.8	0.68	0.75	65.42869318181819
spi1_24_43_smarcd2_yeats_seed2110	24	43	0.27	0.27	0.27	9.57	0.27	0.72	40.279314285714285
spi1_7_26_smarcd2_yeats_seed2110	7	26	0.39	0.39	0.39	5.79	0.39	0.73	53.632051282051286
spi1_133_152_smarcd2_yeats_seed2111	133	152	0.31	0.31	0.31	5.48	0.31	0.72	41.70567567567568
spi1_17_36_smarcd2_yeats_seed2111	17	36	0.7	0.7	0.7	1.16	0.7	0.79	74.01359116022098
spi1_112_131_smarcd2_yeats_seed2110	112	131	0.32	0.32	0.32	7.38	0.32	0.73	41.583630573248406
spi1_65_84_smarcd2_yeats_seed2110	65	84	0.58	0.58	0.58	2.18	0.58	0.75	63.111746987951804
spi1_51_70_smarcd2_yeats_seed2110	51	70	0.31	0.31	0.31	8.22	0.31	0.72	44.406379310344825
spi1_114_133_smarcd2_yeats_seed2111	114	133	0.33	0.33	0.33	5.64	0.33	0.73	50.928451612903224
spi1_96_115_smarcd2_yeats_seed2111	96	115	0.34	0.34	0.34	6.81	0.34	0.73	47.74050955414013
