## Supplementary material for "A SWI/SNF-specific Ig-like domain, SWIFT, is a transcription factor binding platform": Data S3. nHDX-MS

### Sheet: DeltaD_Woods_Plot
Peptide ID	Protein	Labeling	Sequence Start	Sequence Stop	Sequence	z	Modification	m/z	Delta Measured Deuteration	Delta % Corrected Deuteration	N1	N2	1-p	Significant Difference
14	PU1	1000s (67%)	14	28	ACKMEGFPLVPPPSE	2		801.389	-0.02209	-0.37	2	4	0.132296	FALSE
17	PU1	1000s (67%)	14	37	ACKMEGFPLVPPPSEDLVPYDTDL	3		878.422	0.08948	0.79	4	4	0.530401	FALSE
19	PU1	1000s (67%)	15	28	CKMEGFPLVPPPSE	2		765.87	-0.05038	-0.94	4	4	0.544943	FALSE
20	PU1	1000s (67%)	15	29	CKMEGFPLVPPPSED	2		823.384	-0.05178	-0.86	4	4	0.461266	FALSE
23	PU1	1000s (67%)	15	37	CKMEGFPLVPPPSEDLVPYDTDL	3		854.743	-0.10496	-0.98	4	4	0.6884	FALSE
24	PU1	1000s (67%)	16	28	KMEGFPLVPPPSE	2		714.366	0.0209	0.45	3	4	0.354195	FALSE
27	PU1	1000s (67%)	17	28	MEGFPLVPPPSE	2		650.318	0.12381	3.08	3	4	0.790706	FALSE
29	PU1	1000s (67%)	18	28	EGFPLVPPPSE	2		584.798	-0.06395	-1.91	4	4	0.820744	FALSE
30	PU1	1000s (67%)	18	29	EGFPLVPPPSED	2		642.311	0.02744	0.68	4	4	0.435385	FALSE
38	PU1	1000s (67%)	22	37	LVPPPSEDLVPYDTDL	2		885.446	0.00696	0.1	4	4	0.0790648	FALSE
40	PU1	1000s (67%)	23	37	VPPPSEDLVPYDTDL	2		828.904	0.00827	0.12	4	4	0.112436	FALSE
49	PU1	1000s (67%)	38	45	YQRQTHEY	2		562.76	-0.15142	-3.77	4	4	0.970326	FALSE
54	PU1	1000s (67%)	38	55	YQRQTHEYYPYLSSDGES	3		741.659	-0.29616	-2.95	4	4	0.973035	FALSE
56	PU1	1000s (67%)	38	60	YQRQTHEYYPYLSSDGESHSDHY	4		716.306	-0.47937	-3.58	4	4	0.99695	TRUE
59	PU1	1000s (67%)	38	66	YQRQTHEYYPYLSSDGESHSDHYWDFHPH	6		614.431	-0.40558	-2.42	3	4	0.969627	FALSE
60	PU1	1000s (67%)	38	69	YQRQTHEYYPYLSSDGESHSDHYWDFHPHHVH	6		676.628	-0.72339	-3.86	4	4	0.999013	TRUE
62	PU1	1000s (67%)	38	71	YQRQTHEYYPYLSSDGESHSDHYWDFHPHHVHSE	6		712.641	-0.40234	-2	4	4	0.981268	FALSE
63	PU1	1000s (67%)	38	72	YQRQTHEYYPYLSSDGESHSDHYWDFHPHHVHSEF	5		884.381	-0.72045	-3.47	4	4	0.980473	FALSE
82	PU1	1000s (67%)	41	66	QTHEYYPYLSSDGESHSDHYWDFHPH	5		647.671	-0.20067	-1.36	4	4	0.946369	FALSE
91	PU1	1000s (67%)	42	66	THEYYPYLSSDGESHSDHYWDFHPH	4		777.322	0.05726	0.41	4	4	0.556725	FALSE
114	PU1	1000s (67%)	49	66	LSSDGESHSDHYWDFHPH	4		538.974	-0.20698	-2.06	4	4	0.995829	FALSE
119	PU1	1000s (67%)	50	72	SSDGESHSDHYWDFHPHHVHSEF	4		694.785	-0.46771	-3.49	4	4	0.998259	TRUE
121	PU1	1000s (67%)	52	72	DGESHSDHYWDFHPHHVHSEF	4		651.269	-0.49612	-4.11	3	4	0.960902	FALSE
122	PU1	1000s (67%)	53	66	GESHSDHYWDFHPH	4		438.43	-0.17608	-2.39	4	4	0.981676	FALSE
131	PU1	1000s (67%)	56	72	HSDHYWDFHPHHVHSEF	4		554.239	-0.37038	-3.95	4	4	0.999909	TRUE
142	PU1	1000s (67%)	67	72	HVHSEF	2		378.177	-0.12719	-4.75	4	4	0.999758	TRUE
165	PU1	1000s (67%)	84	91	QSVQPPQL	2		448.745	0.03903	1.46	4	4	0.879823	FALSE
168	PU1	1000s (67%)	84	94	QSVQPPQLQQL	2		633.346	-0.14492	-3.09	4	4	0.99186	TRUE
170	PU1	1000s (67%)	84	96	QSVQPPQLQQLYR	2		792.928	-0.09238	-1.53	4	4	0.716161	FALSE
194	PU1	1000s (67%)	95	100	YRHMEL	2		424.708	-0.14437	-5.39	4	4	0.999826	TRUE
210	PU1	1000s (67%)	101	124	EQMHVLDTPMVPPHPSLGHQVSYL	4		678.837	-0.45837	-3.8	3	4	0.994699	TRUE
212	PU1	1000s (67%)	101	126	EQMHVLDTPMVPPHPSLGHQVSYLPR	4		742.126	-0.24975	-1.96	3	4	0.960641	FALSE
213	PU1	1000s (67%)	101	127	EQMHVLDTPMVPPHPSLGHQVSYLPRM	4		774.886	-0.19321	-1.44	4	4	0.846543	FALSE
230	PU1	1000s (67%)	104	127	HVLDTPMVPPHPSLGHQVSYLPRM	4		677.85	-0.51531	-4.52	2	4	0.993649	TRUE
241	PU1	1000s (67%)	105	127	VLDTPMVPPHPSLGHQVSYLPRM	4		643.586	-0.24597	-2.29	2	4	0.889674	FALSE
248	PU1	1000s (67%)	107	123	DTPMVPPHPSLGHQVSY	3		621.302	-0.14143	-1.92	4	4	0.737044	FALSE
249	PU1	1000s (67%)	107	124	DTPMVPPHPSLGHQVSYL	3		658.996	-0.19694	-2.45	4	4	0.934736	FALSE
250	PU1	1000s (67%)	107	126	DTPMVPPHPSLGHQVSYLPR	3		743.381	-0.18218	-2.09	4	4	0.939507	FALSE
251	PU1	1000s (67%)	107	127	DTPMVPPHPSLGHQVSYLPRM	3		787.061	-0.28939	-3.09	4	4	0.959928	FALSE
259	PU1	1000s (67%)	108	124	TPMVPPHPSLGHQVSYL	3		620.654	-0.28246	-3.51	4	4	0.989996	FALSE
261	PU1	1000s (67%)	108	127	TPMVPPHPSLGHQVSYLPRM	4		561.791	-0.23472	-2.5	2	4	0.914106	FALSE
279	PU1	1000s (67%)	111	117	VPPHPSL	2		373.713	-0.00449	-0.22	4	4	0.08332	FALSE
286	PU1	1000s (67%)	111	127	VPPHPSLGHQVSYLPRM	3		639.005	-0.15992	-1.99	2	4	0.772371	FALSE
296	PU1	1000s (67%)	112	124	PPHPSLGHQVSYL	2		716.373	-0.01453	-0.22	2	4	0.237379	FALSE
298	PU1	1000s (67%)	112	127	PPHPSLGHQVSYLPRM	3		605.982	-0.11524	-1.43	2	3	0.963573	FALSE
318	PU1	1000s (67%)	128	142	CLQYPSLSPAQPSSD	2		796.867	0.07802	1.16	4	4	0.658545	FALSE
321	PU1	1000s (67%)	128	149	CLQYPSLSPAQPSSDEEEGERQ	3		817.364	-0.03006	-0.26	4	4	0.225439	FALSE
328	PU1	1000s (67%)	130	149	QYPSLSPAQPSSDEEEGERQ	3		745.333	-0.09505	-0.95	4	4	0.509243	FALSE
337	PU1	1000s (67%)	133	145	SLSPAQPSSDEEE	2		688.297	0.0099	0.16	4	4	0.0801509	FALSE
339	PU1	1000s (67%)	133	154	SLSPAQPSSDEEEGERQSPPLE	3		790.363	-0.09838	-0.92	4	4	0.569577	FALSE
340	PU1	1000s (67%)	133	157	SLSPAQPSSDEEEGERQSPPLEVSD	3		890.739	-0.21966	-1.73	3	4	0.869151	FALSE
348	PU1	1000s (67%)	146	157	GERQSPPLEVSD	2		657.32	-0.04259	-0.79	4	4	0.470377	FALSE
351	PU1	1000s (67%)	148	157	RQSPPLEVSD	2		564.288	-0.0736	-1.83	3	4	0.820199	FALSE
352	PU1	1000s (67%)	148	173	RQSPPLEVSDGEADGLEPGPGLLPGE	3		872.764	-0.04215	-0.33	4	4	0.263824	FALSE
355	PU1	1000s (67%)	150	173	SPPLEVSDGEADGLEPGPGLLPGE	3		778.045	0.10909	0.9	3	4	0.527368	FALSE
357	PU1	1000s (67%)	158	173	GEADGLEPGPGLLPGE	2		754.367	-0.02361	-0.32	4	4	0.229295	FALSE
359	PU1	1000s (67%)	161	173	DGLEPGPGLLPGE	2		625.817	0.11964	2.23	4	4	0.92072	FALSE
14	PU1	100s (67%)	14	28	ACKMEGFPLVPPPSE	2		801.389	-0.02951	-0.49	3	4	0.24441	FALSE
17	PU1	100s (67%)	14	37	ACKMEGFPLVPPPSEDLVPYDTDL	3		878.422	-0.30711	-2.7	4	4	0.973452	FALSE
19	PU1	100s (67%)	15	28	CKMEGFPLVPPPSE	2		765.87	0.0015	0.03	4	4	0.0323854	FALSE
20	PU1	100s (67%)	15	29	CKMEGFPLVPPPSED	2		823.384	-0.05793	-0.96	4	4	0.722783	FALSE
23	PU1	100s (67%)	15	37	CKMEGFPLVPPPSEDLVPYDTDL	3		854.743	-0.10769	-1	4	4	0.778854	FALSE
24	PU1	100s (67%)	16	28	KMEGFPLVPPPSE	2		714.366	0.01808	0.39	2	4	0.10671	FALSE
25	PU1	100s (67%)	16	37	KMEGFPLVPPPSEDLVPYDTDL	3		820.407	-0.07388	-0.74	4	4	0.530327	FALSE
27	PU1	100s (67%)	17	28	MEGFPLVPPPSE	2		650.318	0.08499	2.11	3	4	0.725413	FALSE
29	PU1	100s (67%)	18	28	EGFPLVPPPSE	2		584.798	-0.03331	-0.99	4	4	0.748799	FALSE
30	PU1	100s (67%)	18	29	EGFPLVPPPSED	2		642.311	0.07489	1.86	2	4	0.789307	FALSE
38	PU1	100s (67%)	22	37	LVPPPSEDLVPYDTDL	2		885.446	-0.18517	-2.76	4	4	0.982628	FALSE
40	PU1	100s (67%)	23	37	VPPPSEDLVPYDTDL	2		828.904	-0.03613	-0.54	4	4	0.446559	FALSE
49	PU1	100s (67%)	38	45	YQRQTHEY	2		562.76	-0.1735	-4.32	4	4	0.986432	FALSE
54	PU1	100s (67%)	38	55	YQRQTHEYYPYLSSDGES	3		741.659	-0.24061	-2.39	4	4	0.96217	FALSE
56	PU1	100s (67%)	38	60	YQRQTHEYYPYLSSDGESHSDHY	4		716.306	-0.445	-3.32	4	4	0.999409	TRUE
59	PU1	100s (67%)	38	66	YQRQTHEYYPYLSSDGESHSDHYWDFHPH	6		614.431	-0.26788	-1.6	4	4	0.794167	FALSE
60	PU1	100s (67%)	38	69	YQRQTHEYYPYLSSDGESHSDHYWDFHPHHVH	6		676.628	-0.69112	-3.68	4	4	0.992399	TRUE
62	PU1	100s (67%)	38	71	YQRQTHEYYPYLSSDGESHSDHYWDFHPHHVHSE	6		712.641	-0.53351	-2.65	4	4	0.994284	FALSE
63	PU1	100s (67%)	38	72	YQRQTHEYYPYLSSDGESHSDHYWDFHPHHVHSEF	5		884.381	-0.73765	-3.55	4	4	0.988955	FALSE
82	PU1	100s (67%)	41	66	QTHEYYPYLSSDGESHSDHYWDFHPH	5		647.671	-0.30133	-2.04	4	4	0.988275	FALSE
91	PU1	100s (67%)	42	66	THEYYPYLSSDGESHSDHYWDFHPH	4		777.322	-0.095	-0.68	4	4	0.494132	FALSE
114	PU1	100s (67%)	49	66	LSSDGESHSDHYWDFHPH	4		538.974	-0.32654	-3.25	4	4	0.999887	TRUE
119	PU1	100s (67%)	50	72	SSDGESHSDHYWDFHPHHVHSEF	4		694.785	-0.5713	-4.26	4	4	0.99995	TRUE
121	PU1	100s (67%)	52	72	DGESHSDHYWDFHPHHVHSEF	4		651.269	-0.68651	-5.69	3	4	0.989169	FALSE
122	PU1	100s (67%)	53	66	GESHSDHYWDFHPH	4		438.43	-0.189	-2.56	4	4	0.992547	FALSE
131	PU1	100s (67%)	56	72	HSDHYWDFHPHHVHSEF	4		554.239	-0.47094	-5.02	4	4	0.999915	TRUE
142	PU1	100s (67%)	67	72	HVHSEF	2		378.177	-0.15792	-5.89	4	4	0.999523	TRUE
165	PU1	100s (67%)	84	91	QSVQPPQL	2		448.745	0.04015	1.5	4	4	0.915544	FALSE
168	PU1	100s (67%)	84	94	QSVQPPQLQQL	2		633.346	-0.01968	-0.42	4	4	0.29973	FALSE
170	PU1	100s (67%)	84	96	QSVQPPQLQQLYR	2		792.928	-0.09117	-1.51	4	4	0.651711	FALSE
194	PU1	100s (67%)	95	100	YRHMEL	2		424.708	-0.13325	-4.97	4	4	0.999827	TRUE
206	PU1	100s (67%)	101	107	EQMHVLD	2		436.203	-0.12858	-3.84	2	4	0.998861	TRUE
210	PU1	100s (67%)	101	124	EQMHVLDTPMVPPHPSLGHQVSYL	4		678.837	-0.37084	-3.07	4	4	0.982577	FALSE
212	PU1	100s (67%)	101	126	EQMHVLDTPMVPPHPSLGHQVSYLPR	4		742.126	-0.293	-2.3	4	4	0.967147	FALSE
213	PU1	100s (67%)	101	127	EQMHVLDTPMVPPHPSLGHQVSYLPRM	4		774.886	-0.31056	-2.32	4	4	0.98138	FALSE
229	PU1	100s (67%)	104	126	HVLDTPMVPPHPSLGHQVSYLPR	4		645.09	-0.41748	-3.89	4	4	0.985841	FALSE
230	PU1	100s (67%)	104	127	HVLDTPMVPPHPSLGHQVSYLPRM	4		677.85	-0.4715	-4.14	4	4	0.992733	TRUE
241	PU1	100s (67%)	105	127	VLDTPMVPPHPSLGHQVSYLPRM	4		643.586	-0.17031	-1.59	4	4	0.840625	FALSE
248	PU1	100s (67%)	107	123	DTPMVPPHPSLGHQVSY	3		621.302	-0.15425	-2.09	4	4	0.724259	FALSE
249	PU1	100s (67%)	107	124	DTPMVPPHPSLGHQVSYL	3		658.996	-0.17494	-2.18	4	4	0.942773	FALSE
250	PU1	100s (67%)	107	126	DTPMVPPHPSLGHQVSYLPR	3		743.381	-0.22166	-2.54	4	4	0.996759	FALSE
251	PU1	100s (67%)	107	127	DTPMVPPHPSLGHQVSYLPRM	3		787.061	-0.24959	-2.66	3	4	0.940592	FALSE
259	PU1	100s (67%)	108	124	TPMVPPHPSLGHQVSYL	3		620.654	-0.24905	-3.1	4	4	0.988565	FALSE
261	PU1	100s (67%)	108	127	TPMVPPHPSLGHQVSYLPRM	4		561.791	-0.31003	-3.31	4	4	0.970284	FALSE
279	PU1	100s (67%)	111	117	VPPHPSL	2		373.713	-0.01689	-0.84	4	4	0.397089	FALSE
282	PU1	100s (67%)	111	123	VPPHPSLGHQVSY	3		473.246	-0.09793	-1.62	3	4	0.643352	FALSE
286	PU1	100s (67%)	111	127	VPPHPSLGHQVSYLPRM	3		639.005	-0.31653	-3.94	4	4	0.991129	TRUE
296	PU1	100s (67%)	112	124	PPHPSLGHQVSYL	2		716.373	-0.20594	-3.07	4	4	0.964076	FALSE
298	PU1	100s (67%)	112	127	PPHPSLGHQVSYLPRM	3		605.982	-0.20943	-2.6	4	4	0.984103	FALSE
318	PU1	100s (67%)	128	142	CLQYPSLSPAQPSSD	2		796.867	0.00977	0.15	4	4	0.0903243	FALSE
321	PU1	100s (67%)	128	149	CLQYPSLSPAQPSSDEEEGERQ	3		817.364	-0.13096	-1.15	4	4	0.653154	FALSE
328	PU1	100s (67%)	130	149	QYPSLSPAQPSSDEEEGERQ	3		745.333	0.08657	0.86	4	4	0.556005	FALSE
337	PU1	100s (67%)	133	145	SLSPAQPSSDEEE	2		688.297	-0.03485	-0.58	4	4	0.445338	FALSE
339	PU1	100s (67%)	133	154	SLSPAQPSSDEEEGERQSPPLE	3		790.363	-0.0838	-0.78	4	4	0.724522	FALSE
340	PU1	100s (67%)	133	157	SLSPAQPSSDEEEGERQSPPLEVSD	3		890.739	-0.09379	-0.74	2	4	0.569554	FALSE
348	PU1	100s (67%)	146	157	GERQSPPLEVSD	2		657.32	-0.02549	-0.48	4	4	0.443888	FALSE
351	PU1	100s (67%)	148	157	RQSPPLEVSD	2		564.288	0.03211	0.8	3	4	0.556222	FALSE
352	PU1	100s (67%)	148	173	RQSPPLEVSDGEADGLEPGPGLLPGE	3		872.764	-0.03744	-0.29	4	4	0.217849	FALSE
355	PU1	100s (67%)	150	173	SPPLEVSDGEADGLEPGPGLLPGE	3		778.045	-0.12396	-1.03	3	4	0.710966	FALSE
357	PU1	100s (67%)	158	173	GEADGLEPGPGLLPGE	2		754.367	-0.00114	-0.02	4	4	0.0173725	FALSE
359	PU1	100s (67%)	161	173	DGLEPGPGLLPGE	2		625.817	0.07107	1.33	4	4	0.900259	FALSE
14	PU1	20s (67%)	14	28	ACKMEGFPLVPPPSE	2		801.389	-0.06531	-1.08	2	4	0.632831	FALSE
17	PU1	20s (67%)	14	37	ACKMEGFPLVPPPSEDLVPYDTDL	3		878.422	-0.11537	-1.01	4	4	0.729214	FALSE
19	PU1	20s (67%)	15	28	CKMEGFPLVPPPSE	2		765.87	-0.07324	-1.37	4	4	0.69631	FALSE
20	PU1	20s (67%)	15	29	CKMEGFPLVPPPSED	2		823.384	-0.1184	-1.96	4	4	0.795326	FALSE
23	PU1	20s (67%)	15	37	CKMEGFPLVPPPSEDLVPYDTDL	3		854.743	-0.21115	-1.97	4	4	0.921212	FALSE
24	PU1	20s (67%)	16	28	KMEGFPLVPPPSE	2		714.366	-0.1005	-2.14	3	4	0.82755	FALSE
25	PU1	20s (67%)	16	37	KMEGFPLVPPPSEDLVPYDTDL	3		820.407	-0.1565	-1.56	4	4	0.854649	FALSE
29	PU1	20s (67%)	18	28	EGFPLVPPPSE	2		584.798	-0.0744	-2.22	4	4	0.88994	FALSE
30	PU1	20s (67%)	18	29	EGFPLVPPPSED	2		642.311	-0.01607	-0.4	4	3	0.222561	FALSE
38	PU1	20s (67%)	22	37	LVPPPSEDLVPYDTDL	2		885.446	-0.13747	-2.05	4	4	0.901911	FALSE
40	PU1	20s (67%)	23	37	VPPPSEDLVPYDTDL	2		828.904	-0.06523	-0.97	4	4	0.705511	FALSE
49	PU1	20s (67%)	38	45	YQRQTHEY	2		562.76	-0.25209	-6.27	4	4	0.997992	TRUE
54	PU1	20s (67%)	38	55	YQRQTHEYYPYLSSDGES	3		741.659	-0.40239	-4	4	4	0.999303	TRUE
56	PU1	20s (67%)	38	60	YQRQTHEYYPYLSSDGESHSDHY	4		716.306	-0.51565	-3.85	4	4	0.998203	TRUE
59	PU1	20s (67%)	38	66	YQRQTHEYYPYLSSDGESHSDHYWDFHPH	6		614.431	-0.38773	-2.31	4	4	0.931968	FALSE
60	PU1	20s (67%)	38	69	YQRQTHEYYPYLSSDGESHSDHYWDFHPHHVH	6		676.628	-0.67686	-3.61	4	4	0.993544	TRUE
62	PU1	20s (67%)	38	71	YQRQTHEYYPYLSSDGESHSDHYWDFHPHHVHSE	6		712.641	-0.60513	-3.01	4	4	0.998036	TRUE
63	PU1	20s (67%)	38	72	YQRQTHEYYPYLSSDGESHSDHYWDFHPHHVHSEF	5		884.381	-0.97544	-4.7	4	4	0.999532	TRUE
82	PU1	20s (67%)	41	66	QTHEYYPYLSSDGESHSDHYWDFHPH	5		647.671	-0.27379	-1.86	4	4	0.980827	FALSE
91	PU1	20s (67%)	42	66	THEYYPYLSSDGESHSDHYWDFHPH	4		777.322	-0.24145	-1.72	4	4	0.937287	FALSE
114	PU1	20s (67%)	49	66	LSSDGESHSDHYWDFHPH	4		538.974	-0.25689	-2.56	2	4	0.997486	FALSE
119	PU1	20s (67%)	50	72	SSDGESHSDHYWDFHPHHVHSEF	4		694.785	-0.62005	-4.63	4	4	0.999664	TRUE
122	PU1	20s (67%)	53	66	GESHSDHYWDFHPH	4		438.43	-0.29002	-3.94	4	4	0.99672	TRUE
131	PU1	20s (67%)	56	72	HSDHYWDFHPHHVHSEF	4		554.239	-0.42978	-4.58	4	4	0.999884	TRUE
142	PU1	20s (67%)	67	72	HVHSEF	2		378.177	-0.1378	-5.14	4	4	0.999897	TRUE
165	PU1	20s (67%)	84	91	QSVQPPQL	2		448.745	-0.00569	-0.21	4	4	0.178825	FALSE
168	PU1	20s (67%)	84	94	QSVQPPQLQQL	2		633.346	-0.08784	-1.87	4	4	0.981545	FALSE
170	PU1	20s (67%)	84	96	QSVQPPQLQQLYR	2		792.928	-0.08916	-1.48	4	4	0.841113	FALSE
194	PU1	20s (67%)	95	100	YRHMEL	2		424.708	-0.16513	-6.16	4	4	0.996955	TRUE
206	PU1	20s (67%)	101	107	EQMHVLD	2		436.203	-0.13454	-4.02	2	4	0.991537	TRUE
210	PU1	20s (67%)	101	124	EQMHVLDTPMVPPHPSLGHQVSYL	4		678.837	-0.39387	-3.27	4	4	0.994035	TRUE
212	PU1	20s (67%)	101	126	EQMHVLDTPMVPPHPSLGHQVSYLPR	4		742.126	-0.30812	-2.42	4	4	0.934719	FALSE
213	PU1	20s (67%)	101	127	EQMHVLDTPMVPPHPSLGHQVSYLPRM	4		774.886	-0.36145	-2.7	4	4	0.988865	FALSE
229	PU1	20s (67%)	104	126	HVLDTPMVPPHPSLGHQVSYLPR	4		645.09	-0.3447	-3.22	4	4	0.967226	FALSE
230	PU1	20s (67%)	104	127	HVLDTPMVPPHPSLGHQVSYLPRM	4		677.85	-0.47298	-4.15	4	4	0.999141	TRUE
241	PU1	20s (67%)	105	127	VLDTPMVPPHPSLGHQVSYLPRM	4		643.586	-0.17451	-1.63	4	4	0.84826	FALSE
248	PU1	20s (67%)	107	123	DTPMVPPHPSLGHQVSY	3		621.302	-0.16137	-2.19	4	4	0.904074	FALSE
249	PU1	20s (67%)	107	124	DTPMVPPHPSLGHQVSYL	3		658.996	-0.28943	-3.6	4	4	0.987663	FALSE
250	PU1	20s (67%)	107	126	DTPMVPPHPSLGHQVSYLPR	3		743.381	-0.20602	-2.37	4	4	0.957892	FALSE
251	PU1	20s (67%)	107	127	DTPMVPPHPSLGHQVSYLPRM	3		787.061	-0.45005	-4.8	4	4	0.994355	TRUE
259	PU1	20s (67%)	108	124	TPMVPPHPSLGHQVSYL	3		620.654	-0.35683	-4.44	2	4	0.999421	TRUE
261	PU1	20s (67%)	108	127	TPMVPPHPSLGHQVSYLPRM	4		561.791	-0.25713	-2.74	4	4	0.979068	FALSE
279	PU1	20s (67%)	111	117	VPPHPSL	2		373.713	-0.01655	-0.82	4	4	0.42725	FALSE
286	PU1	20s (67%)	111	127	VPPHPSLGHQVSYLPRM	3		639.005	-0.1455	-1.81	4	4	0.74605	FALSE
296	PU1	20s (67%)	112	124	PPHPSLGHQVSYL	2		716.373	-0.15276	-2.28	2	4	0.953799	FALSE
298	PU1	20s (67%)	112	127	PPHPSLGHQVSYLPRM	3		605.982	-0.22803	-2.84	4	4	0.942558	FALSE
318	PU1	20s (67%)	128	142	CLQYPSLSPAQPSSD	2		796.867	-0.09091	-1.36	4	4	0.834252	FALSE
321	PU1	20s (67%)	128	149	CLQYPSLSPAQPSSDEEEGERQ	3		817.364	-0.09338	-0.82	4	4	0.583643	FALSE
328	PU1	20s (67%)	130	149	QYPSLSPAQPSSDEEEGERQ	3		745.333	-0.01676	-0.17	4	4	0.104192	FALSE
337	PU1	20s (67%)	133	145	SLSPAQPSSDEEE	2		688.297	-0.15367	-2.55	4	4	0.876699	FALSE
339	PU1	20s (67%)	133	154	SLSPAQPSSDEEEGERQSPPLE	3		790.363	-0.16814	-1.57	4	4	0.74747	FALSE
340	PU1	20s (67%)	133	157	SLSPAQPSSDEEEGERQSPPLEVSD	3		890.739	-0.16599	-1.3	4	4	0.802395	FALSE
348	PU1	20s (67%)	146	157	GERQSPPLEVSD	2		657.32	-0.1161	-2.17	4	4	0.936493	FALSE
351	PU1	20s (67%)	148	157	RQSPPLEVSD	2		564.288	-0.03437	-0.85	4	4	0.705598	FALSE
352	PU1	20s (67%)	148	173	RQSPPLEVSDGEADGLEPGPGLLPGE	3		872.764	-0.13844	-1.09	4	4	0.672099	FALSE
355	PU1	20s (67%)	150	173	SPPLEVSDGEADGLEPGPGLLPGE	3		778.045	-0.12299	-1.02	4	4	0.60642	FALSE
357	PU1	20s (67%)	158	173	GEADGLEPGPGLLPGE	2		754.367	-0.04144	-0.56	4	4	0.432048	FALSE
359	PU1	20s (67%)	161	173	DGLEPGPGLLPGE	2		625.817	0.02812	0.52	4	4	0.407302	FALSE

### Sheet: Peptide_Duptake
Protein state	Start	End	Sequence	Charge	Peptide mass (Da)	Retention time (min)	HDX time (min)	Uptake (D)	Uptake SD (D)	Uptake (%D)	Uptake SD (%D)
PU1	14	28	ACKMEGFPLVPPPSE	2	1600.76	9.9	16.6667	4.06267	0.234332	67.3742	3.8861
PU1	14	28	ACKMEGFPLVPPPSE	2	1600.76	9.9	1.66667	3.9993	0.108078	66.3233	1.79234
PU1	14	28	ACKMEGFPLVPPPSE	2	1600.76	9.9	0.333333	4.10555	0.123045	68.0854	2.04055
PU1+D1_SWIFT	14	28	ACKMEGFPLVPPPSE	2	1600.76	9.9	16.6667	4.04057	0.055237	67.0079	0.916039
PU1+D1_SWIFT	14	28	ACKMEGFPLVPPPSE	2	1600.76	9.9	1.66667	3.96979	0.121746	65.834	2.01901
PU1+D1_SWIFT	14	28	ACKMEGFPLVPPPSE	2	1600.76	9.9	0.333333	4.04024	0.009571	67.0024	0.15872
PU1	14	37	ACKMEGFPLVPPPSEDLVPYDTDL	3	2632.24	13.25	16.6667	7.29474	0.19063	64.0451	1.67366
PU1	14	37	ACKMEGFPLVPPPSEDLVPYDTDL	3	2632.24	13.25	1.66667	6.92819	0.098226	60.827	0.862386
PU1	14	37	ACKMEGFPLVPPPSEDLVPYDTDL	3	2632.24	13.25	0.333333	7.16019	0.136493	62.8638	1.19836
PU1+D1_SWIFT	14	37	ACKMEGFPLVPPPSEDLVPYDTDL	3	2632.24	13.25	16.6667	7.38422	0.128213	64.8307	1.12566
PU1+D1_SWIFT	14	37	ACKMEGFPLVPPPSEDLVPYDTDL	3	2632.24	13.25	1.66667	6.62108	0.168309	58.1307	1.47769
PU1+D1_SWIFT	14	37	ACKMEGFPLVPPPSEDLVPYDTDL	3	2632.24	13.25	0.333333	7.04482	0.13251	61.8509	1.16339
PU1	15	28	CKMEGFPLVPPPSE	2	1529.73	9.75	16.6667	3.59896	0.099129	67.1447	1.84942
PU1	15	28	CKMEGFPLVPPPSE	2	1529.73	9.75	1.66667	3.61148	0.048885	67.3784	0.912029
PU1	15	28	CKMEGFPLVPPPSE	2	1529.73	9.75	0.333333	3.59539	0.063651	67.0781	1.18752
PU1+D1_SWIFT	15	28	CKMEGFPLVPPPSE	2	1529.73	9.75	16.6667	3.54858	0.077255	66.2049	1.44133
PU1+D1_SWIFT	15	28	CKMEGFPLVPPPSE	2	1529.73	9.75	1.66667	3.61298	0.051573	67.4064	0.962187
PU1+D1_SWIFT	15	28	CKMEGFPLVPPPSE	2	1529.73	9.75	0.333333	3.52215	0.110165	65.7117	2.05532
PU1	15	29	CKMEGFPLVPPPSED	2	1644.75	9.75	16.6667	3.9743	0.135371	65.9088	2.24496
PU1	15	29	CKMEGFPLVPPPSED	2	1644.75	9.75	1.66667	3.86422	0.074986	64.0832	1.24355
PU1	15	29	CKMEGFPLVPPPSED	2	1644.75	9.75	0.333333	3.85592	0.067215	63.9457	1.11467
PU1+D1_SWIFT	15	29	CKMEGFPLVPPPSED	2	1644.75	9.75	16.6667	3.92252	0.078744	65.0501	1.30586
PU1+D1_SWIFT	15	29	CKMEGFPLVPPPSED	2	1644.75	9.75	1.66667	3.80629	0.06083	63.1225	1.00879
PU1+D1_SWIFT	15	29	CKMEGFPLVPPPSED	2	1644.75	9.75	0.333333	3.73753	0.143274	61.9822	2.37601
PU1	15	37	CKMEGFPLVPPPSEDLVPYDTDL	3	2561.21	13.32	16.6667	6.92398	0.169025	64.5894	1.57673
PU1	15	37	CKMEGFPLVPPPSEDLVPYDTDL	3	2561.21	13.32	1.66667	6.81022	0.103888	63.5282	0.969103
PU1	15	37	CKMEGFPLVPPPSEDLVPYDTDL	3	2561.21	13.32	0.333333	6.73329	0.109167	62.8105	1.01835
PU1+D1_SWIFT	15	37	CKMEGFPLVPPPSEDLVPYDTDL	3	2561.21	13.32	16.6667	6.81902	0.061879	63.6102	0.577232
PU1+D1_SWIFT	15	37	CKMEGFPLVPPPSEDLVPYDTDL	3	2561.21	13.32	1.66667	6.70254	0.118311	62.5237	1.10365
PU1+D1_SWIFT	15	37	CKMEGFPLVPPPSEDLVPYDTDL	3	2561.21	13.32	0.333333	6.52214	0.160655	60.8409	1.49865
PU1	16	28	KMEGFPLVPPPSE	2	1426.72	9.5	16.6667	3.10083	0.078441	66.1158	1.67252
PU1	16	28	KMEGFPLVPPPSE	2	1426.72	9.5	1.66667	2.93958	0.059954	62.6776	1.27834
PU1	16	28	KMEGFPLVPPPSE	2	1426.72	9.5	0.333333	2.91505	0.070722	62.1546	1.50793
PU1+D1_SWIFT	16	28	KMEGFPLVPPPSE	2	1426.72	9.5	16.6667	3.12174	0.025911	66.5615	0.552471
PU1+D1_SWIFT	16	28	KMEGFPLVPPPSE	2	1426.72	9.5	1.66667	2.95766	0.15292	63.0631	3.26056
PU1+D1_SWIFT	16	28	KMEGFPLVPPPSE	2	1426.72	9.5	0.333333	2.81455	0.084664	60.0118	1.8052
PU1	16	37	KMEGFPLVPPPSEDLVPYDTDL	3	2458.2	13.12	1.66667	6.23717	0.059488	62.0614	0.591919
PU1	16	37	KMEGFPLVPPPSEDLVPYDTDL	3	2458.2	13.12	0.333333	6.16611	0.144801	61.3543	1.44081
PU1+D1_SWIFT	16	37	KMEGFPLVPPPSEDLVPYDTDL	3	2458.2	13.12	16.6667	6.22899	0.118837	61.98	1.18246
PU1+D1_SWIFT	16	37	KMEGFPLVPPPSEDLVPYDTDL	3	2458.2	13.12	1.66667	6.16329	0.173761	61.3263	1.72896
PU1+D1_SWIFT	16	37	KMEGFPLVPPPSEDLVPYDTDL	3	2458.2	13.12	0.333333	6.00961	0.116448	59.7971	1.15869
PU1	17	28	MEGFPLVPPPSE	2	1298.62	11.15	16.6667	2.41098	0.104909	59.9747	2.60968
PU1	17	28	MEGFPLVPPPSE	2	1298.62	11.15	1.66667	2.40115	0.112872	59.7301	2.80777
PU1	17	28	MEGFPLVPPPSE	2	1298.62	11.15	0.333333	2.37034	0.039663	58.9638	0.986635
PU1+D1_SWIFT	17	28	MEGFPLVPPPSE	2	1298.62	11.15	16.6667	2.53479	0.112999	63.0546	2.81093
PU1+D1_SWIFT	17	28	MEGFPLVPPPSE	2	1298.62	11.15	1.66667	2.48615	0.069177	61.8444	1.72083
PU1	18	28	EGFPLVPPPSE	2	1167.58	9.68	16.6667	2.02139	0.073394	60.3401	2.19087
PU1	18	28	EGFPLVPPPSE	2	1167.58	9.68	1.66667	2.00679	0.039241	59.9042	1.17137
PU1	18	28	EGFPLVPPPSE	2	1167.58	9.68	0.333333	2.00992	0.023666	59.9977	0.706442
PU1+D1_SWIFT	18	28	EGFPLVPPPSE	2	1167.58	9.68	16.6667	1.95745	0.013277	58.4313	0.396318
PU1+D1_SWIFT	18	28	EGFPLVPPPSE	2	1167.58	9.68	1.66667	1.97348	0.034701	58.9099	1.03584
PU1+D1_SWIFT	18	28	EGFPLVPPPSE	2	1167.58	9.68	0.333333	1.93553	0.067223	57.7769	2.00666
PU1	18	29	EGFPLVPPPSED	2	1282.61	9.67	16.6667	2.36986	0.077893	58.9518	1.93762
PU1	18	29	EGFPLVPPPSED	2	1282.61	9.67	1.66667	2.22067	0.032434	55.2405	0.806821
PU1	18	29	EGFPLVPPPSED	2	1282.61	9.67	0.333333	2.21435	0.073904	55.0834	1.83841
PU1+D1_SWIFT	18	29	EGFPLVPPPSED	2	1282.61	9.67	16.6667	2.3973	0.042048	59.6344	1.04598
PU1+D1_SWIFT	18	29	EGFPLVPPPSED	2	1282.61	9.67	1.66667	2.29556	0.04594	57.1035	1.14278
PU1+D1_SWIFT	18	29	EGFPLVPPPSED	2	1282.61	9.67	0.333333	2.19828	0.063418	54.6835	1.57756
PU1	22	37	LVPPPSEDLVPYDTDL	2	1768.88	11.62	16.6667	4.44085	0.121066	66.2813	1.80695
PU1	22	37	LVPPPSEDLVPYDTDL	2	1768.88	11.62	1.66667	4.29048	0.07935	64.037	1.18433
PU1	22	37	LVPPPSEDLVPYDTDL	2	1768.88	11.62	0.333333	4.36509	0.065686	65.1506	0.980386
PU1+D1_SWIFT	22	37	LVPPPSEDLVPYDTDL	2	1768.88	11.62	16.6667	4.4478	0.052104	66.3851	0.777673
PU1+D1_SWIFT	22	37	LVPPPSEDLVPYDTDL	2	1768.88	11.62	1.66667	4.10531	0.08153	61.2733	1.21686
PU1+D1_SWIFT	22	37	LVPPPSEDLVPYDTDL	2	1768.88	11.62	0.333333	4.22762	0.116477	63.0988	1.73846
PU1	23	37	VPPPSEDLVPYDTDL	2	1655.79	11.1	16.6667	4.15905	0.103282	62.0754	1.54152
PU1	23	37	VPPPSEDLVPYDTDL	2	1655.79	11.1	1.66667	3.94238	0.075657	58.8414	1.12921
PU1	23	37	VPPPSEDLVPYDTDL	2	1655.79	11.1	0.333333	4.0754	0.07439	60.8268	1.1103
PU1+D1_SWIFT	23	37	VPPPSEDLVPYDTDL	2	1655.79	11.1	16.6667	4.16732	0.035763	62.1989	0.53378
PU1+D1_SWIFT	23	37	VPPPSEDLVPYDTDL	2	1655.79	11.1	1.66667	3.90625	0.086638	58.3022	1.29311
PU1+D1_SWIFT	23	37	VPPPSEDLVPYDTDL	2	1655.79	11.1	0.333333	4.01017	0.085575	59.8532	1.27724
PU1	38	45	YQRQTHEY	2	1123.5	2.97	16.6667	2.37303	0.08459	59.0305	2.10424
PU1	38	45	YQRQTHEY	2	1123.5	2.97	1.66667	2.284	0.019363	56.8159	0.481677
PU1	38	45	YQRQTHEY	2	1123.5	2.97	0.333333	2.25969	0.071918	56.2113	1.789
PU1+D1_SWIFT	38	45	YQRQTHEY	2	1123.5	2.97	16.6667	2.2216	0.058532	55.2638	1.45602
PU1+D1_SWIFT	38	45	YQRQTHEY	2	1123.5	2.97	1.66667	2.1105	0.071633	52.5001	1.78191
PU1+D1_SWIFT	38	45	YQRQTHEY	2	1123.5	2.97	0.333333	2.0076	0.04173	49.9404	1.03806
PU1	38	55	YQRQTHEYYPYLSSDGES	3	2221.96	7.53	16.6667	5.31205	0.160974	52.8562	1.60173
PU1	38	55	YQRQTHEYYPYLSSDGES	3	2221.96	7.53	1.66667	5.13708	0.057089	51.1153	0.56805
PU1	38	55	YQRQTHEYYPYLSSDGES	3	2221.96	7.53	0.333333	5.21498	0.094412	51.8904	0.939423
PU1+D1_SWIFT	38	55	YQRQTHEYYPYLSSDGES	3	2221.96	7.53	16.6667	5.0159	0.069703	49.9094	0.693558
PU1+D1_SWIFT	38	55	YQRQTHEYYPYLSSDGES	3	2221.96	7.53	1.66667	4.89648	0.145039	48.7212	1.44317
PU1+D1_SWIFT	38	55	YQRQTHEYYPYLSSDGES	3	2221.96	7.53	0.333333	4.81259	0.07954	47.8865	0.791446
PU1	38	60	YQRQTHEYYPYLSSDGESHSDHY	4	2861.2	6.95	16.6667	5.38098	0.13389	40.1565	0.999178
PU1	38	60	YQRQTHEYYPYLSSDGESHSDHY	4	2861.2	6.95	1.66667	5.01933	0.095364	37.4577	0.711668
PU1	38	60	YQRQTHEYYPYLSSDGESHSDHY	4	2861.2	6.95	0.333333	5.18265	0.109152	38.6765	0.814569
PU1+D1_SWIFT	38	60	YQRQTHEYYPYLSSDGESHSDHY	4	2861.2	6.95	16.6667	4.90161	0.049536	36.5792	0.36967
PU1+D1_SWIFT	38	60	YQRQTHEYYPYLSSDGESHSDHY	4	2861.2	6.95	1.66667	4.57433	0.095928	34.1368	0.715879
PU1+D1_SWIFT	38	60	YQRQTHEYYPYLSSDGESHSDHY	4	2861.2	6.95	0.333333	4.667	0.024845	34.8283	0.185409
PU1	38	66	YQRQTHEYYPYLSSDGESHSDHYWDFHPH	6	3680.54	8.5	16.6667	5.88356	0.22186	35.1258	1.32454
PU1	38	66	YQRQTHEYYPYLSSDGESHSDHYWDFHPH	6	3680.54	8.5	1.66667	5.69322	0.109889	33.9894	0.656052
PU1	38	66	YQRQTHEYYPYLSSDGESHSDHYWDFHPH	6	3680.54	8.5	0.333333	5.6185	0.109156	33.5433	0.651678
PU1+D1_SWIFT	38	66	YQRQTHEYYPYLSSDGESHSDHYWDFHPH	6	3680.54	8.5	16.6667	5.47798	0.059089	32.7043	0.352772
PU1+D1_SWIFT	38	66	YQRQTHEYYPYLSSDGESHSDHYWDFHPH	6	3680.54	8.5	1.66667	5.42534	0.330945	32.3901	1.97579
PU1+D1_SWIFT	38	66	YQRQTHEYYPYLSSDGESHSDHYWDFHPH	6	3680.54	8.5	0.333333	5.23077	0.288031	31.2285	1.71959
PU1	38	69	YQRQTHEYYPYLSSDGESHSDHYWDFHPHHVH	6	4053.73	7.72	16.6667	6.07341	0.183278	32.3743	0.976961
PU1	38	69	YQRQTHEYYPYLSSDGESHSDHYWDFHPHHVH	6	4053.73	7.72	1.66667	6.08954	0.138678	32.4602	0.739219
PU1	38	69	YQRQTHEYYPYLSSDGESHSDHYWDFHPHHVH	6	4053.73	7.72	0.333333	5.7681	0.168338	30.7468	0.897322
PU1+D1_SWIFT	38	69	YQRQTHEYYPYLSSDGESHSDHYWDFHPHHVH	6	4053.73	7.72	16.6667	5.35002	0.134332	28.5182	0.716057
PU1+D1_SWIFT	38	69	YQRQTHEYYPYLSSDGESHSDHYWDFHPHHVH	6	4053.73	7.72	1.66667	5.39842	0.267298	28.7762	1.42483
PU1+D1_SWIFT	38	69	YQRQTHEYYPYLSSDGESHSDHYWDFHPHHVH	6	4053.73	7.72	0.333333	5.09124	0.257121	27.1388	1.37058
PU1	38	71	YQRQTHEYYPYLSSDGESHSDHYWDFHPHHVHSE	6	4269.8	7.65	16.6667	6.14474	0.109753	30.5708	0.546034
PU1	38	71	YQRQTHEYYPYLSSDGESHSDHYWDFHPHHVHSE	6	4269.8	7.65	1.66667	5.91825	0.086501	29.444	0.430352
PU1	38	71	YQRQTHEYYPYLSSDGESHSDHYWDFHPHHVHSE	6	4269.8	7.65	0.333333	5.90508	0.169527	29.3785	0.843418
PU1+D1_SWIFT	38	71	YQRQTHEYYPYLSSDGESHSDHYWDFHPHHVHSE	6	4269.8	7.65	16.6667	5.7424	0.199541	28.5691	0.992739
PU1+D1_SWIFT	38	71	YQRQTHEYYPYLSSDGESHSDHYWDFHPHHVHSE	6	4269.8	7.65	1.66667	5.38474	0.187277	26.7897	0.931727
PU1+D1_SWIFT	38	71	YQRQTHEYYPYLSSDGESHSDHYWDFHPHHVHSE	6	4269.8	7.65	0.333333	5.29995	0.156399	26.3679	0.778106
PU1	38	72	YQRQTHEYYPYLSSDGESHSDHYWDFHPHHVHSEF	5	4416.87	10.07	16.6667	5.99113	0.050428	28.8451	0.24279
PU1	38	72	YQRQTHEYYPYLSSDGESHSDHYWDFHPHHVHSEF	5	4416.87	10.07	1.66667	5.85661	0.125684	28.1974	0.605123
PU1	38	72	YQRQTHEYYPYLSSDGESHSDHYWDFHPHHVHSEF	5	4416.87	10.07	0.333333	5.91496	0.124552	28.4784	0.599674
PU1+D1_SWIFT	38	72	YQRQTHEYYPYLSSDGESHSDHYWDFHPHHVHSEF	5	4416.87	10.07	16.6667	5.27068	0.322617	25.3764	1.55328
PU1+D1_SWIFT	38	72	YQRQTHEYYPYLSSDGESHSDHYWDFHPHHVHSEF	5	4416.87	10.07	1.66667	5.11895	0.304519	24.6459	1.46615
PU1+D1_SWIFT	38	72	YQRQTHEYYPYLSSDGESHSDHYWDFHPHHVHSEF	5	4416.87	10.07	0.333333	4.93952	0.204231	23.782	0.983296
PU1	41	66	QTHEYYPYLSSDGESHSDHYWDFHPH	5	3233.32	8.9	16.6667	4.91633	0.136656	33.3537	0.927109
PU1	41	66	QTHEYYPYLSSDGESHSDHYWDFHPH	5	3233.32	8.9	1.66667	4.8922	0.122553	33.19	0.83143
PU1	41	66	QTHEYYPYLSSDGESHSDHYWDFHPH	5	3233.32	8.9	0.333333	4.80573	0.129148	32.6033	0.876175
PU1+D1_SWIFT	41	66	QTHEYYPYLSSDGESHSDHYWDFHPH	5	3233.32	8.9	16.6667	4.71567	0.053876	31.9923	0.365506
PU1+D1_SWIFT	41	66	QTHEYYPYLSSDGESHSDHYWDFHPH	5	3233.32	8.9	1.66667	4.59087	0.115473	31.1456	0.783398
PU1+D1_SWIFT	41	66	QTHEYYPYLSSDGESHSDHYWDFHPH	5	3233.32	8.9	0.333333	4.53195	0.112569	30.7459	0.763699
PU1	42	66	THEYYPYLSSDGESHSDHYWDFHPH	4	3105.26	8.9	16.6667	4.65085	0.059575	33.0551	0.423415
PU1	42	66	THEYYPYLSSDGESHSDHYWDFHPH	4	3105.26	8.9	1.66667	4.62945	0.112914	32.903	0.802514
PU1	42	66	THEYYPYLSSDGESHSDHYWDFHPH	4	3105.26	8.9	0.333333	4.57463	0.173822	32.5133	1.23541
PU1+D1_SWIFT	42	66	THEYYPYLSSDGESHSDHYWDFHPH	4	3105.26	8.9	16.6667	4.70811	0.122148	33.462	0.868141
PU1+D1_SWIFT	42	66	THEYYPYLSSDGESHSDHYWDFHPH	4	3105.26	8.9	1.66667	4.53444	0.236449	32.2277	1.68052
PU1+D1_SWIFT	42	66	THEYYPYLSSDGESHSDHYWDFHPH	4	3105.26	8.9	0.333333	4.33317	0.064772	30.7973	0.460356
PU1	49	66	LSSDGESHSDHYWDFHPH	4	2151.87	6.7	16.6667	2.64782	0.056152	26.3464	0.558722
PU1	49	66	LSSDGESHSDHYWDFHPH	4	2151.87	6.7	1.66667	2.55589	0.048313	25.4317	0.480723
PU1	49	66	LSSDGESHSDHYWDFHPH	4	2151.87	6.7	0.333333	2.58832	0.061237	25.7544	0.609325
PU1+D1_SWIFT	49	66	LSSDGESHSDHYWDFHPH	4	2151.87	6.7	16.6667	2.44084	0.070331	24.287	0.699808
PU1+D1_SWIFT	49	66	LSSDGESHSDHYWDFHPH	4	2151.87	6.7	1.66667	2.22935	0.054121	22.1826	0.538518
PU1+D1_SWIFT	49	66	LSSDGESHSDHYWDFHPH	4	2151.87	6.7	0.333333	2.33143	0.011166	23.1983	0.111104
PU1	50	72	SSDGESHSDHYWDFHPHHVHSEF	4	2775.11	7	16.6667	2.97886	0.072317	22.2303	0.539676
PU1	50	72	SSDGESHSDHYWDFHPHHVHSEF	4	2775.11	7	1.66667	2.84765	0.063885	21.2511	0.476754
PU1	50	72	SSDGESHSDHYWDFHPHHVHSEF	4	2775.11	7	0.333333	2.90089	0.011241	21.6484	0.083886
PU1+D1_SWIFT	50	72	SSDGESHSDHYWDFHPHHVHSEF	4	2775.11	7	16.6667	2.51115	0.128208	18.7399	0.956778
PU1+D1_SWIFT	50	72	SSDGESHSDHYWDFHPHHVHSEF	4	2775.11	7	1.66667	2.27635	0.082252	16.9877	0.61382
PU1+D1_SWIFT	50	72	SSDGESHSDHYWDFHPHHVHSEF	4	2775.11	7	0.333333	2.28084	0.072266	17.0212	0.539301
PU1	52	72	DGESHSDHYWDFHPHHVHSEF	4	2601.05	7.15	16.6667	2.59608	0.126542	21.5264	1.04927
PU1	52	72	DGESHSDHYWDFHPHHVHSEF	4	2601.05	7.15	1.66667	2.61212	0.053449	21.6593	0.443194
PU1	52	72	DGESHSDHYWDFHPHHVHSEF	4	2601.05	7.15	0.333333	2.54935	0.105345	21.1389	0.873512
PU1+D1_SWIFT	52	72	DGESHSDHYWDFHPHHVHSEF	4	2601.05	7.15	16.6667	2.09996	0.218857	17.4126	1.81473
PU1+D1_SWIFT	52	72	DGESHSDHYWDFHPHHVHSEF	4	2601.05	7.15	1.66667	1.9256	0.153642	15.9668	1.27398
PU1	53	66	GESHSDHYWDFHPH	4	1749.69	6.22	16.6667	1.94101	0.08312	26.3366	1.12782
PU1	53	66	GESHSDHYWDFHPH	4	1749.69	6.22	1.66667	1.79428	0.073237	24.3457	0.993722
PU1	53	66	GESHSDHYWDFHPH	4	1749.69	6.22	0.333333	1.86946	0.025049	25.3658	0.339872
PU1+D1_SWIFT	53	66	GESHSDHYWDFHPH	4	1749.69	6.22	16.6667	1.76493	0.03007	23.9475	0.408003
PU1+D1_SWIFT	53	66	GESHSDHYWDFHPH	4	1749.69	6.22	1.66667	1.60527	0.039881	21.7812	0.541129
PU1+D1_SWIFT	53	66	GESHSDHYWDFHPH	4	1749.69	6.22	0.333333	1.57944	0.079316	21.4307	1.0762
PU1	56	72	HSDHYWDFHPHHVHSEF	4	2212.93	6.92	16.6667	2.2676	0.059407	24.1748	0.633332
PU1	56	72	HSDHYWDFHPHHVHSEF	4	2212.93	6.92	1.66667	2.23188	0.043198	23.794	0.460528
PU1	56	72	HSDHYWDFHPHHVHSEF	4	2212.93	6.92	0.333333	2.25969	0.056191	24.0906	0.599049
PU1+D1_SWIFT	56	72	HSDHYWDFHPHHVHSEF	4	2212.93	6.92	16.6667	1.89722	0.05097	20.2262	0.543388
PU1+D1_SWIFT	56	72	HSDHYWDFHPHHVHSEF	4	2212.93	6.92	1.66667	1.76094	0.069484	18.7733	0.740764
PU1+D1_SWIFT	56	72	HSDHYWDFHPHHVHSEF	4	2212.93	6.92	0.333333	1.82992	0.072256	19.5087	0.770316
PU1	59	66	HYWDFHPH	2	1137.48	6.83	16.6667	1.5126	0.071847	45.1523	2.1447
PU1	67	72	HVHSEF	2	754.34	3.3	16.6667	0.924226	0.024358	34.486	0.908887
PU1	67	72	HVHSEF	2	754.34	3.3	1.66667	0.862371	0.026892	32.178	1.00342
PU1	67	72	HVHSEF	2	754.34	3.3	0.333333	0.849645	0.020039	31.7032	0.747734
PU1+D1_SWIFT	67	72	HVHSEF	2	754.34	3.3	16.6667	0.797033	0.021096	29.74	0.787149
PU1+D1_SWIFT	67	72	HVHSEF	2	754.34	3.3	1.66667	0.704448	0.03469	26.2854	1.29442
PU1+D1_SWIFT	67	72	HVHSEF	2	754.34	3.3	0.333333	0.711846	0.022447	26.5614	0.837578
PU1	84	91	QSVQPPQL	2	895.476	6.72	16.6667	1.71227	0.03666	63.8908	1.36792
PU1	84	91	QSVQPPQL	2	895.476	6.72	1.66667	1.66528	0.016962	62.1371	0.632925
PU1	84	91	QSVQPPQL	2	895.476	6.72	0.333333	1.6597	0.018101	61.929	0.675414
PU1+D1_SWIFT	84	91	QSVQPPQL	2	895.476	6.72	16.6667	1.7513	0.013878	65.347	0.51785
PU1+D1_SWIFT	84	91	QSVQPPQL	2	895.476	6.72	1.66667	1.70543	0.032295	63.6354	1.20505
PU1+D1_SWIFT	84	91	QSVQPPQL	2	895.476	6.72	0.333333	1.65401	0.043527	61.7168	1.62416
PU1	84	94	QSVQPPQLQQL	2	1264.68	8.6	16.6667	3.15744	0.033752	67.3228	0.719652
PU1	84	94	QSVQPPQLQQL	2	1264.68	8.6	1.66667	3.059	0.082143	65.224	1.75145
PU1	84	94	QSVQPPQLQQL	2	1264.68	8.6	0.333333	3.00064	0.034048	63.9794	0.725965
PU1+D1_SWIFT	84	94	QSVQPPQLQQL	2	1264.68	8.6	16.6667	3.01252	0.057866	64.2329	1.23383
PU1+D1_SWIFT	84	94	QSVQPPQLQQL	2	1264.68	8.6	1.66667	3.03932	0.05066	64.8043	1.08016
PU1+D1_SWIFT	84	94	QSVQPPQLQQL	2	1264.68	8.6	0.333333	2.9128	0.041919	62.1066	0.893804
PU1	84	96	QSVQPPQLQQLYR	2	1583.84	8.47	16.6667	4.72778	0.070665	78.4043	1.17189
PU1	84	96	QSVQPPQLQQLYR	2	1583.84	8.47	1.66667	4.61676	0.118148	76.5631	1.95933
PU1	84	96	QSVQPPQLQQLYR	2	1583.84	8.47	0.333333	4.59373	0.077224	76.1813	1.28066
PU1+D1_SWIFT	84	96	QSVQPPQLQQLYR	2	1583.84	8.47	16.6667	4.6354	0.134664	76.8724	2.23323
PU1+D1_SWIFT	84	96	QSVQPPQLQQLYR	2	1583.84	8.47	1.66667	4.52559	0.134468	75.0512	2.22998
PU1+D1_SWIFT	84	96	QSVQPPQLQQLYR	2	1583.84	8.47	0.333333	4.50457	0.079538	74.7027	1.31904
PU1	95	100	YRHMEL	2	847.401	5.25	16.6667	1.06868	0.025886	39.876	0.965889
PU1	95	100	YRHMEL	2	847.401	5.25	1.66667	1.05604	0.02411	39.4046	0.89963
PU1	95	100	YRHMEL	2	847.401	5.25	0.333333	1.0413	0.019879	38.8547	0.74175
PU1+D1_SWIFT	95	100	YRHMEL	2	847.401	5.25	16.6667	0.924301	0.018571	34.4888	0.692935
PU1+D1_SWIFT	95	100	YRHMEL	2	847.401	5.25	1.66667	0.922797	0.018561	34.4327	0.692571
PU1+D1_SWIFT	95	100	YRHMEL	2	847.401	5.25	0.333333	0.876176	0.047696	32.6931	1.77969
PU1	101	107	EQMHVLD	2	870.39	4.9	16.6667	1.65029	0.045649	49.2623	1.36265
PU1	101	107	EQMHVLD	2	870.39	4.9	1.66667	1.58737	0.027029	47.3843	0.806821
PU1	101	107	EQMHVLD	2	870.39	4.9	0.333333	1.53708	0.03964	45.8829	1.18329
PU1+D1_SWIFT	101	107	EQMHVLD	2	870.39	4.9	1.66667	1.45879	0.008507	43.5459	0.253952
PU1+D1_SWIFT	101	107	EQMHVLD	2	870.39	4.9	0.333333	1.40254	0.022835	41.8668	0.681627
PU1	101	124	EQMHVLDTPMVPPHPSLGHQVSYL	4	2711.32	9.97	16.6667	6.76882	0.158927	56.1262	1.3178
PU1	101	124	EQMHVLDTPMVPPHPSLGHQVSYL	4	2711.32	9.97	1.66667	6.55346	0.078158	54.3405	0.648076
PU1	101	124	EQMHVLDTPMVPPHPSLGHQVSYL	4	2711.32	9.97	0.333333	6.52191	0.123086	54.0789	1.02061
PU1+D1_SWIFT	101	124	EQMHVLDTPMVPPHPSLGHQVSYL	4	2711.32	9.97	16.6667	6.31045	0.08945	52.3254	0.741704
PU1+D1_SWIFT	101	124	EQMHVLDTPMVPPHPSLGHQVSYL	4	2711.32	9.97	1.66667	6.18262	0.176748	51.2655	1.46557
PU1+D1_SWIFT	101	124	EQMHVLDTPMVPPHPSLGHQVSYL	4	2711.32	9.97	0.333333	6.12804	0.141775	50.813	1.17558
PU1	101	126	EQMHVLDTPMVPPHPSLGHQVSYLPR	4	2964.47	8.9	16.6667	7.51502	0.152386	59.0339	1.19706
PU1	101	126	EQMHVLDTPMVPPHPSLGHQVSYLPR	4	2964.47	8.9	1.66667	7.32275	0.137695	57.5236	1.08166
PU1	101	126	EQMHVLDTPMVPPHPSLGHQVSYLPR	4	2964.47	8.9	0.333333	7.17968	0.135111	56.3997	1.06136
PU1+D1_SWIFT	101	126	EQMHVLDTPMVPPHPSLGHQVSYLPR	4	2964.47	8.9	16.6667	7.26527	0.068012	57.072	0.534263
PU1+D1_SWIFT	101	126	EQMHVLDTPMVPPHPSLGHQVSYLPR	4	2964.47	8.9	1.66667	7.02975	0.159872	55.2219	1.25587
PU1+D1_SWIFT	101	126	EQMHVLDTPMVPPHPSLGHQVSYLPR	4	2964.47	8.9	0.333333	6.87156	0.223261	53.9793	1.75382
PU1	101	127	EQMHVLDTPMVPPHPSLGHQVSYLPRM	4	3095.51	9.95	16.6667	8.05551	0.194155	60.1157	1.44892
PU1	101	127	EQMHVLDTPMVPPHPSLGHQVSYLPRM	4	3095.51	9.95	1.66667	7.55187	0.135365	56.3572	1.01019
PU1	101	127	EQMHVLDTPMVPPHPSLGHQVSYLPRM	4	3095.51	9.95	0.333333	7.66668	0.125666	57.214	0.93781
PU1+D1_SWIFT	101	127	EQMHVLDTPMVPPHPSLGHQVSYLPRM	4	3095.51	9.95	16.6667	7.86229	0.12454	58.6738	0.9294
PU1+D1_SWIFT	101	127	EQMHVLDTPMVPPHPSLGHQVSYLPRM	4	3095.51	9.95	1.66667	7.24131	0.139109	54.0396	1.03813
PU1+D1_SWIFT	101	127	EQMHVLDTPMVPPHPSLGHQVSYLPRM	4	3095.51	9.95	0.333333	7.30523	0.151817	54.5167	1.13296
PU1	104	126	HVLDTPMVPPHPSLGHQVSYLPR	4	2576.33	8.03	16.6667	6.5823	0.04471	61.402	0.417074
PU1	104	126	HVLDTPMVPPHPSLGHQVSYLPR	4	2576.33	8.03	1.66667	6.49327	0.074412	60.5715	0.694146
PU1	104	126	HVLDTPMVPPHPSLGHQVSYLPR	4	2576.33	8.03	0.333333	6.30919	0.072348	58.8544	0.674886
PU1+D1_SWIFT	104	126	HVLDTPMVPPHPSLGHQVSYLPR	4	2576.33	8.03	1.66667	6.07578	0.184744	56.6771	1.72336
PU1+D1_SWIFT	104	126	HVLDTPMVPPHPSLGHQVSYLPR	4	2576.33	8.03	0.333333	5.96449	0.196934	55.6389	1.83707
PU1	104	127	HVLDTPMVPPHPSLGHQVSYLPRM	4	2707.37	9.18	16.6667	7.25879	0.170437	63.7295	1.49638
PU1	104	127	HVLDTPMVPPHPSLGHQVSYLPRM	4	2707.37	9.18	1.66667	6.99542	0.099743	61.4172	0.875708
PU1	104	127	HVLDTPMVPPHPSLGHQVSYLPRM	4	2707.37	9.18	0.333333	6.83326	0.116332	59.9935	1.02135
PU1+D1_SWIFT	104	127	HVLDTPMVPPHPSLGHQVSYLPRM	4	2707.37	9.18	16.6667	6.74348	0.041155	59.2053	0.361327
PU1+D1_SWIFT	104	127	HVLDTPMVPPHPSLGHQVSYLPRM	4	2707.37	9.18	1.66667	6.52392	0.181719	57.2776	1.59542
PU1+D1_SWIFT	104	127	HVLDTPMVPPHPSLGHQVSYLPRM	4	2707.37	9.18	0.333333	6.36028	0.09306	55.8409	0.817034
PU1	105	127	VLDTPMVPPHPSLGHQVSYLPRM	4	2570.31	9.87	16.6667	6.93604	0.221137	64.7019	2.06284
PU1	105	127	VLDTPMVPPHPSLGHQVSYLPRM	4	2570.31	9.87	1.66667	6.69583	0.126208	62.4611	1.17731
PU1	105	127	VLDTPMVPPHPSLGHQVSYLPRM	4	2570.31	9.87	0.333333	6.57071	0.108802	61.2939	1.01494
PU1+D1_SWIFT	105	127	VLDTPMVPPHPSLGHQVSYLPRM	4	2570.31	9.87	16.6667	6.69007	0.042834	62.4074	0.399571
PU1+D1_SWIFT	105	127	VLDTPMVPPHPSLGHQVSYLPRM	4	2570.31	9.87	1.66667	6.52552	0.167605	60.8724	1.56348
PU1+D1_SWIFT	105	127	VLDTPMVPPHPSLGHQVSYLPRM	4	2570.31	9.87	0.333333	6.39619	0.175554	59.666	1.63763
PU1	107	123	DTPMVPPHPSLGHQVSY	3	1860.88	7.62	16.6667	5.18914	0.185239	70.409	2.51343
PU1	107	123	DTPMVPPHPSLGHQVSY	3	1860.88	7.62	1.66667	4.96092	0.111449	67.3123	1.5122
PU1	107	123	DTPMVPPHPSLGHQVSY	3	1860.88	7.62	0.333333	4.9775	0.136843	67.5374	1.85675
PU1+D1_SWIFT	107	123	DTPMVPPHPSLGHQVSY	3	1860.88	7.62	16.6667	5.04772	0.129974	68.49	1.76355
PU1+D1_SWIFT	107	123	DTPMVPPHPSLGHQVSY	3	1860.88	7.62	1.66667	4.80667	0.221796	65.2194	3.00944
PU1+D1_SWIFT	107	123	DTPMVPPHPSLGHQVSY	3	1860.88	7.62	0.333333	4.81613	0.067576	65.3478	0.916906
PU1	107	124	DTPMVPPHPSLGHQVSYL	3	1973.97	9	16.6667	5.11494	0.143837	63.6186	1.78902
PU1	107	124	DTPMVPPHPSLGHQVSYL	3	1973.97	9	1.66667	4.95172	0.077966	61.5886	0.969722
PU1	107	124	DTPMVPPHPSLGHQVSYL	3	1973.97	9	0.333333	4.92995	0.108867	61.3178	1.35407
PU1+D1_SWIFT	107	124	DTPMVPPHPSLGHQVSYL	3	1973.97	9	16.6667	4.918	0.052535	61.1691	0.653415
PU1+D1_SWIFT	107	124	DTPMVPPHPSLGHQVSYL	3	1973.97	9	1.66667	4.77678	0.120294	59.4127	1.49619
PU1+D1_SWIFT	107	124	DTPMVPPHPSLGHQVSYL	3	1973.97	9	0.333333	4.64053	0.121488	57.718	1.51105
PU1	107	126	DTPMVPPHPSLGHQVSYLPR	3	2227.12	7.88	16.6667	5.96431	0.125792	68.4766	1.44422
PU1	107	126	DTPMVPPHPSLGHQVSYLPR	3	2227.12	7.88	1.66667	5.6035	0.071087	64.3341	0.816154
PU1	107	126	DTPMVPPHPSLGHQVSYLPR	3	2227.12	7.88	0.333333	5.52139	0.117772	63.3913	1.35214
PU1+D1_SWIFT	107	126	DTPMVPPHPSLGHQVSYLPR	3	2227.12	7.88	16.6667	5.78213	0.088748	66.385	1.01892
PU1+D1_SWIFT	107	126	DTPMVPPHPSLGHQVSYLPR	3	2227.12	7.88	1.66667	5.38184	0.042606	61.7892	0.489164
PU1+D1_SWIFT	107	126	DTPMVPPHPSLGHQVSYLPR	3	2227.12	7.88	0.333333	5.31537	0.107954	61.026	1.23942
PU1	107	127	DTPMVPPHPSLGHQVSYLPRM	3	2358.16	9.23	16.6667	6.39986	0.173702	68.2288	1.85183
PU1	107	127	DTPMVPPHPSLGHQVSYLPRM	3	2358.16	9.23	1.66667	5.93716	0.095505	63.2959	1.01818
PU1	107	127	DTPMVPPHPSLGHQVSYLPRM	3	2358.16	9.23	0.333333	6.16591	0.130165	65.7347	1.38769
PU1+D1_SWIFT	107	127	DTPMVPPHPSLGHQVSYLPRM	3	2358.16	9.23	16.6667	6.11048	0.130217	65.1437	1.38824
PU1+D1_SWIFT	107	127	DTPMVPPHPSLGHQVSYLPRM	3	2358.16	9.23	1.66667	5.68757	0.1333	60.6351	1.42111
PU1+D1_SWIFT	107	127	DTPMVPPHPSLGHQVSYLPRM	3	2358.16	9.23	0.333333	5.71586	0.163406	60.9366	1.74207
PU1	108	124	TPMVPPHPSLGHQVSYL	3	1858.94	8.68	16.6667	5.20018	0.118563	64.6789	1.47466
PU1	108	124	TPMVPPHPSLGHQVSYL	3	1858.94	8.68	1.66667	5.00214	0.100463	62.2157	1.24954
PU1	108	124	TPMVPPHPSLGHQVSYL	3	1858.94	8.68	0.333333	5.06309	0.063224	62.9737	0.786369
PU1+D1_SWIFT	108	124	TPMVPPHPSLGHQVSYL	3	1858.94	8.68	16.6667	4.91772	0.085697	61.1656	1.06588
PU1+D1_SWIFT	108	124	TPMVPPHPSLGHQVSYL	3	1858.94	8.68	1.66667	4.7531	0.095181	59.1181	1.18384
PU1+D1_SWIFT	108	124	TPMVPPHPSLGHQVSYL	3	1858.94	8.68	0.333333	4.70626	0.023269	58.5356	0.289417
PU1	108	127	TPMVPPHPSLGHQVSYLPRM	4	2243.13	8.97	16.6667	6.18028	0.186205	65.8878	1.98513
PU1	108	127	TPMVPPHPSLGHQVSYLPRM	4	2243.13	8.97	1.66667	5.98295	0.073973	63.7841	0.78863
PU1	108	127	TPMVPPHPSLGHQVSYLPRM	4	2243.13	8.97	0.333333	5.89663	0.129777	62.8638	1.38355
PU1+D1_SWIFT	108	127	TPMVPPHPSLGHQVSYLPRM	4	2243.13	8.97	16.6667	5.94556	0.006598	63.3855	0.070343
PU1+D1_SWIFT	108	127	TPMVPPHPSLGHQVSYLPRM	4	2243.13	8.97	1.66667	5.67292	0.17358	60.4789	1.85053
PU1+D1_SWIFT	108	127	TPMVPPHPSLGHQVSYLPRM	4	2243.13	8.97	0.333333	5.6395	0.09401	60.1226	1.00224
PU1	111	117	VPPHPSL	2	745.412	5	16.6667	1.51858	0.068904	75.5512	3.42804
PU1	111	117	VPPHPSL	2	745.412	5	1.66667	1.50053	0.052067	74.653	2.59039
PU1	111	117	VPPHPSL	2	745.412	5	0.333333	1.47416	0.038279	73.3415	1.90441
PU1+D1_SWIFT	111	117	VPPHPSL	2	745.412	5	16.6667	1.51409	0.043835	75.328	2.18086
PU1+D1_SWIFT	111	117	VPPHPSL	2	745.412	5	1.66667	1.48363	0.031478	73.8125	1.56606
PU1+D1_SWIFT	111	117	VPPHPSL	2	745.412	5	0.333333	1.45762	0.040175	72.5183	1.99874
PU1	111	123	VPPHPSLGHQVSY	3	1416.71	5.77	16.6667	3.73249	0.122036	61.8986	2.02382
PU1	111	123	VPPHPSLGHQVSY	3	1416.71	5.77	1.66667	3.61008	0.062968	59.8687	1.04425
PU1	111	123	VPPHPSLGHQVSY	3	1416.71	5.77	0.333333	3.62057	0.073973	60.0426	1.22676
PU1+D1_SWIFT	111	123	VPPHPSLGHQVSY	3	1416.71	5.77	1.66667	3.51215	0.141781	58.2446	2.35126
PU1	111	127	VPPHPSLGHQVSYLPRM	3	1913.99	8.1	16.6667	5.05637	0.143028	62.8902	1.77895
PU1	111	127	VPPHPSLGHQVSYLPRM	3	1913.99	8.1	1.66667	4.89806	0.079285	60.9211	0.986129
PU1	111	127	VPPHPSLGHQVSYLPRM	3	1913.99	8.1	0.333333	4.75964	0.116533	59.1995	1.44941
PU1+D1_SWIFT	111	127	VPPHPSLGHQVSYLPRM	3	1913.99	8.1	16.6667	4.89645	0.107117	60.9011	1.3323
PU1+D1_SWIFT	111	127	VPPHPSLGHQVSYLPRM	3	1913.99	8.1	1.66667	4.58153	0.129565	56.9842	1.61151
PU1+D1_SWIFT	111	127	VPPHPSLGHQVSYLPRM	3	1913.99	8.1	0.333333	4.61414	0.192977	57.3897	2.40021
PU1	112	124	PPHPSLGHQVSYL	2	1430.73	9.02	16.6667	3.77145	0.081582	56.2904	1.21765
PU1	112	124	PPHPSLGHQVSYL	2	1430.73	9.02	1.66667	3.64822	0.029305	54.4511	0.437392
PU1	112	124	PPHPSLGHQVSYL	2	1430.73	9.02	0.333333	3.57734	0.093036	53.3931	1.3886
PU1+D1_SWIFT	112	124	PPHPSLGHQVSYL	2	1430.73	9.02	16.6667	3.75692	0.02632	56.0735	0.392836
PU1+D1_SWIFT	112	124	PPHPSLGHQVSYL	2	1430.73	9.02	1.66667	3.44228	0.117992	51.3773	1.76108
PU1+D1_SWIFT	112	124	PPHPSLGHQVSYL	2	1430.73	9.02	0.333333	3.42457	0.001952	51.113	0.029134
PU1	112	127	PPHPSLGHQVSYLPRM	3	1814.92	9.25	16.6667	5.01272	0.039148	62.3473	0.486919
PU1	112	127	PPHPSLGHQVSYLPRM	3	1814.92	9.25	1.66667	5.04339	0.043398	62.7287	0.539781
PU1	112	127	PPHPSLGHQVSYLPRM	3	1814.92	9.25	0.333333	5.00111	0.151019	62.2029	1.87835
PU1+D1_SWIFT	112	127	PPHPSLGHQVSYLPRM	3	1814.92	9.25	16.6667	4.89749	0.029134	60.914	0.362358
PU1+D1_SWIFT	112	127	PPHPSLGHQVSYLPRM	3	1814.92	9.25	1.66667	4.83396	0.09726	60.1239	1.2097
PU1+D1_SWIFT	112	127	PPHPSLGHQVSYLPRM	3	1814.92	9.25	0.333333	4.77308	0.118485	59.3667	1.47369
PU1	128	142	CLQYPSLSPAQPSSD	2	1591.72	8.45	16.6667	4.63072	0.128538	69.1152	1.91848
PU1	128	142	CLQYPSLSPAQPSSD	2	1591.72	8.45	1.66667	4.43306	0.068084	66.1651	1.01617
PU1	128	142	CLQYPSLSPAQPSSD	2	1591.72	8.45	0.333333	4.43485	0.058533	66.1919	0.873634
PU1+D1_SWIFT	128	142	CLQYPSLSPAQPSSD	2	1591.72	8.45	16.6667	4.70873	0.072625	70.2796	1.08395
PU1+D1_SWIFT	128	142	CLQYPSLSPAQPSSD	2	1591.72	8.45	1.66667	4.44283	0.147287	66.3109	2.19831
PU1+D1_SWIFT	128	142	CLQYPSLSPAQPSSD	2	1591.72	8.45	0.333333	4.34395	0.095493	64.835	1.42526
PU1	128	149	CLQYPSLSPAQPSSDEEEGERQ	3	2449.07	7.87	16.6667	7.34485	0.158532	64.4851	1.39185
PU1	128	149	CLQYPSLSPAQPSSDEEEGERQ	3	2449.07	7.87	1.66667	7.12587	0.158812	62.5626	1.39431
PU1	128	149	CLQYPSLSPAQPSSDEEEGERQ	3	2449.07	7.87	0.333333	7.1384	0.170233	62.6725	1.49459
PU1+D1_SWIFT	128	149	CLQYPSLSPAQPSSDEEEGERQ	3	2449.07	7.87	16.6667	7.31479	0.122034	64.2212	1.07141
PU1+D1_SWIFT	128	149	CLQYPSLSPAQPSSDEEEGERQ	3	2449.07	7.87	1.66667	6.99492	0.200178	61.4128	1.75749
PU1+D1_SWIFT	128	149	CLQYPSLSPAQPSSDEEEGERQ	3	2449.07	7.87	0.333333	7.04502	0.127615	61.8527	1.12041
PU1	130	149	QYPSLSPAQPSSDEEEGERQ	3	2232.98	6.35	16.6667	6.04756	0.140357	60.1747	1.39659
PU1	130	149	QYPSLSPAQPSSDEEEGERQ	3	2232.98	6.35	1.66667	5.91449	0.060324	58.8506	0.600243
PU1	130	149	QYPSLSPAQPSSDEEEGERQ	3	2232.98	6.35	0.333333	5.96623	0.132806	59.3655	1.32145
PU1+D1_SWIFT	130	149	QYPSLSPAQPSSDEEEGERQ	3	2232.98	6.35	16.6667	5.95251	0.214592	59.229	2.13524
PU1+D1_SWIFT	130	149	QYPSLSPAQPSSDEEEGERQ	3	2232.98	6.35	1.66667	6.00106	0.192345	59.712	1.91388
PU1+D1_SWIFT	130	149	QYPSLSPAQPSSDEEEGERQ	3	2232.98	6.35	0.333333	5.94947	0.204329	59.1987	2.03312
PU1	132	145	PSLSPAQPSSDEEE	2	1471.63	4.82	0.333333	4.09739	0.130801	61.1551	1.95225
PU1	133	145	SLSPAQPSSDEEE	2	1374.58	4.15	16.6667	3.90785	0.156007	64.8069	2.58719
PU1	133	145	SLSPAQPSSDEEE	2	1374.58	4.15	1.66667	3.79255	0.036923	62.8947	0.612324
PU1	133	145	SLSPAQPSSDEEE	2	1374.58	4.15	0.333333	3.76191	0.048515	62.3866	0.804566
PU1+D1_SWIFT	133	145	SLSPAQPSSDEEE	2	1374.58	4.15	16.6667	3.91775	0.103992	64.971	1.72458
PU1+D1_SWIFT	133	145	SLSPAQPSSDEEE	2	1374.58	4.15	1.66667	3.7577	0.101182	62.3167	1.67797
PU1+D1_SWIFT	133	145	SLSPAQPSSDEEE	2	1374.58	4.15	0.333333	3.60824	0.146129	59.8381	2.42336
PU1	133	154	SLSPAQPSSDEEEGERQSPPLE	3	2368.07	5.95	16.6667	6.84225	0.213161	63.827	1.98845
PU1	133	154	SLSPAQPSSDEEEGERQSPPLE	3	2368.07	5.95	1.66667	6.65533	0.106153	62.0833	0.99023
PU1	133	154	SLSPAQPSSDEEEGERQSPPLE	3	2368.07	5.95	0.333333	6.64597	0.170298	61.996	1.5886
PU1+D1_SWIFT	133	154	SLSPAQPSSDEEEGERQSPPLE	3	2368.07	5.95	16.6667	6.74387	0.055896	62.9093	0.521423
PU1+D1_SWIFT	133	154	SLSPAQPSSDEEEGERQSPPLE	3	2368.07	5.95	1.66667	6.57152	0.090278	61.3015	0.842147
PU1+D1_SWIFT	133	154	SLSPAQPSSDEEEGERQSPPLE	3	2368.07	5.95	0.333333	6.47783	0.20282	60.4275	1.89197
PU1	133	157	SLSPAQPSSDEEEGERQSPPLEVSD	3	2669.19	6.7	16.6667	8.26278	0.20496	64.908	1.61005
PU1	133	157	SLSPAQPSSDEEEGERQSPPLEVSD	3	2669.19	6.7	1.66667	8.06545	0.182737	63.3578	1.43548
PU1	133	157	SLSPAQPSSDEEEGERQSPPLEVSD	3	2669.19	6.7	0.333333	8.05725	0.145174	63.2934	1.1404
PU1+D1_SWIFT	133	157	SLSPAQPSSDEEEGERQSPPLEVSD	3	2669.19	6.7	16.6667	8.04312	0.10835	63.1824	0.851143
PU1+D1_SWIFT	133	157	SLSPAQPSSDEEEGERQSPPLEVSD	3	2669.19	6.7	1.66667	7.97166	0.078827	62.6211	0.619226
PU1+D1_SWIFT	133	157	SLSPAQPSSDEEEGERQSPPLEVSD	3	2669.19	6.7	0.333333	7.89126	0.175989	61.9895	1.38247
PU1	146	157	GERQSPPLEVSD	2	1312.63	4.5	16.6667	3.70065	0.116241	69.042	2.16867
PU1	146	157	GERQSPPLEVSD	2	1312.63	4.5	1.66667	3.62621	0.049379	67.6532	0.921242
PU1	146	157	GERQSPPLEVSD	2	1312.63	4.5	0.333333	3.7736	0.072977	70.403	1.36151
PU1+D1_SWIFT	146	157	GERQSPPLEVSD	2	1312.63	4.5	16.6667	3.65807	0.04032	68.2475	0.752236
PU1+D1_SWIFT	146	157	GERQSPPLEVSD	2	1312.63	4.5	1.66667	3.60072	0.064805	67.1777	1.20905
PU1+D1_SWIFT	146	157	GERQSPPLEVSD	2	1312.63	4.5	0.333333	3.6575	0.07155	68.2369	1.33488
PU1	148	157	RQSPPLEVSD	2	1126.56	4.23	16.6667	2.76698	0.075334	68.8304	1.87399
PU1	148	157	RQSPPLEVSD	2	1126.56	4.23	1.66667	2.74457	0.055987	68.2728	1.3927
PU1	148	157	RQSPPLEVSD	2	1126.56	4.23	0.333333	2.70195	0.040013	67.2127	0.995359
PU1+D1_SWIFT	148	157	RQSPPLEVSD	2	1126.56	4.23	16.6667	2.69338	0.049192	66.9995	1.22369
PU1+D1_SWIFT	148	157	RQSPPLEVSD	2	1126.56	4.23	1.66667	2.77667	0.045929	69.0715	1.14251
PU1+D1_SWIFT	148	157	RQSPPLEVSD	2	1126.56	4.23	0.333333	2.66758	0.044415	66.3577	1.10486
PU1	148	173	RQSPPLEVSDGEADGLEPGPGLLPGE	3	2615.27	10.15	16.6667	7.45073	0.227523	58.5289	1.7873
PU1	148	173	RQSPPLEVSDGEADGLEPGPGLLPGE	3	2615.27	10.15	1.66667	7.1671	0.16386	56.3009	1.2872
PU1	148	173	RQSPPLEVSDGEADGLEPGPGLLPGE	3	2615.27	10.15	0.333333	7.19243	0.128305	56.4999	1.00789
PU1+D1_SWIFT	148	173	RQSPPLEVSDGEADGLEPGPGLLPGE	3	2615.27	10.15	16.6667	7.40858	0.019008	58.1978	0.149315
PU1+D1_SWIFT	148	173	RQSPPLEVSDGEADGLEPGPGLLPGE	3	2615.27	10.15	1.66667	7.12966	0.199908	56.0068	1.57037
PU1+D1_SWIFT	148	173	RQSPPLEVSDGEADGLEPGPGLLPGE	3	2615.27	10.15	0.333333	7.05399	0.219796	55.4124	1.7266
PU1	150	173	SPPLEVSDGEADGLEPGPGLLPGE	3	2331.11	11.02	16.6667	6.52579	0.184373	54.1111	1.52879
PU1	150	173	SPPLEVSDGEADGLEPGPGLLPGE	3	2331.11	11.02	1.66667	6.50804	0.177059	53.9639	1.46815
PU1	150	173	SPPLEVSDGEADGLEPGPGLLPGE	3	2331.11	11.02	0.333333	6.43832	0.189791	53.3857	1.57372
PU1+D1_SWIFT	150	173	SPPLEVSDGEADGLEPGPGLLPGE	3	2331.11	11.02	16.6667	6.63488	0.180846	55.0156	1.49955
PU1+D1_SWIFT	150	173	SPPLEVSDGEADGLEPGPGLLPGE	3	2331.11	11.02	1.66667	6.38408	0.093553	52.936	0.775727
PU1+D1_SWIFT	150	173	SPPLEVSDGEADGLEPGPGLLPGE	3	2331.11	11.02	0.333333	6.31532	0.188785	52.3659	1.56538
PU1	158	173	GEADGLEPGPGLLPGE	2	1506.72	9.75	16.6667	3.89136	0.147514	52.8001	2.00155
PU1	158	173	GEADGLEPGPGLLPGE	2	1506.72	9.75	1.66667	3.92534	0.076256	53.261	1.03468
PU1	158	173	GEADGLEPGPGLLPGE	2	1506.72	9.75	0.333333	3.81095	0.071969	51.7089	0.97651
PU1+D1_SWIFT	158	173	GEADGLEPGPGLLPGE	2	1506.72	9.75	16.6667	3.86776	0.015611	52.4798	0.211816
PU1+D1_SWIFT	158	173	GEADGLEPGPGLLPGE	2	1506.72	9.75	1.66667	3.9242	0.064862	53.2456	0.880078
PU1+D1_SWIFT	158	173	GEADGLEPGPGLLPGE	2	1506.72	9.75	0.333333	3.7695	0.115095	51.1466	1.56167
PU1	161	173	DGLEPGPGLLPGE	2	1249.62	9.87	16.6667	2.9257	0.093139	54.5839	1.73766
PU1	161	173	DGLEPGPGLLPGE	2	1249.62	9.87	1.66667	2.84488	0.05782	53.0761	1.07873
PU1	161	173	DGLEPGPGLLPGE	2	1249.62	9.87	0.333333	2.8881	0.064135	53.8825	1.19656
PU1+D1_SWIFT	161	173	DGLEPGPGLLPGE	2	1249.62	9.87	16.6667	3.04534	0.021899	56.816	0.408565
PU1+D1_SWIFT	161	173	DGLEPGPGLLPGE	2	1249.62	9.87	1.66667	2.91595	0.042865	54.4021	0.799718
PU1+D1_SWIFT	161	173	DGLEPGPGLLPGE	2	1249.62	9.87	0.333333	2.91622	0.075988	54.4072	1.41769
