## Supplementary material for "A SWI/SNF-specific Ig-like domain, SWIFT, is a transcription factor binding platform": Data S4. Immunoprecipitation-MS

### Sheet: HA TFs
logFC	AveExpr	t	P.Value	adj.P.Val	B	protein	count	sca.t	sca.P.Value	sca.adj.pval
6.36117	6.77223	44.9804	7.99954e-07	7.49083e-05	6.52749	YY1	8	51.0508	2.15619e-07	3.56226e-05
5.11428	12.5349	36.8858	1.84545e-06	7.49083e-05	5.99239	TERF2	151	33.6727	1.39667e-06	3.56226e-05
6.69983	3.53349	38.9667	1.46457e-06	7.49083e-05	6.15054	ZNF589	2	33.3878	1.45093e-06	3.56226e-05
6.42646	3.21323	46.6693	6.84834e-07	7.49083e-05	6.61573	HOXB13	1	31.9052	1.77869e-06	3.56226e-05
4.89744	5.4185	30.1086	4.33701e-06	7.49083e-05	5.34246	USF2	5	31.2888	1.94124e-06	3.56226e-05
5.33494	10.5105	28.0053	5.88064e-06	7.49083e-05	5.08727	ZBTB33	51	30.2468	2.25948e-06	3.56226e-05
4.03384	5.06154	28.6433	5.3494e-06	7.49083e-05	5.16788	NR2F6	4	28.1704	3.10726e-06	3.56226e-05
3.24955	9.84836	22.5541	1.45936e-05	7.61135e-05	4.25991	TP53	18	26.6772	3.96533e-06	3.57955e-05
5.63248	10.1381	24.2954	1.06822e-05	7.49083e-05	4.55429	FOXK2	33	26.1585	4.32956e-06	3.58291e-05
3.65377	6.29886	22.0918	1.59174e-05	7.64449e-05	4.17621	IRF1	10	24.8142	5.48216e-06	3.65717e-05
4.93319	2.4666	35.8724	2.07514e-06	7.49083e-05	5.9092	FOSL1	1	24.5058	5.79751e-06	3.67489e-05
3.79419	6.54924	23.9275	1.13886e-05	7.49083e-05	4.49471	NR2C2	4	23.7656	6.64948e-06	3.89888e-05
3.67701	9.46311	20.7431	2.07251e-05	7.92158e-05	3.9173	GTF2B	21	23.2829	7.28817e-06	3.89888e-05
3.69202	8.29898	20.5973	2.13463e-05	7.96582e-05	3.88793	BPTF	21	23.0731	7.58902e-06	3.958e-05
3.19454	7.71329	20.4736	2.18918e-05	7.99307e-05	3.86277	ZNF281	8	22.8156	7.97919e-06	3.98028e-05
4.02677	5.33132	21.3826	1.82498e-05	7.83099e-05	4.04289	RUNX1	4	21.4715	1.04643e-05	4.3858e-05
2.90107	7.46123	19.8295	2.50262e-05	8.16752e-05	3.72839	ZEB1	6	21.3932	1.06362e-05	4.40132e-05
4.54883	5.42726	23.6822	1.18918e-05	7.49083e-05	4.45423	SATB1	2	20.9496	1.16788e-05	4.5756e-05
4.65338	4.2388	26.2796	7.68238e-06	7.49083e-05	4.85378	ZNF217	1	20.3674	1.32432e-05	4.73121e-05
3.23329	6.73689	22.1404	1.57715e-05	7.64449e-05	4.18512	RUNX2	3	19.8404	1.48849e-05	4.98829e-05
2.61433	7.99853	16.8922	4.88975e-05	0.000111468	3.0339	CDC5L	11	19.3454	1.66586e-05	5.24665e-05
3.45229	4.73809	23.8783	1.14874e-05	7.49083e-05	4.48664	ZNF148	2	19.2562	1.70051e-05	5.29409e-05
3.3659	3.62021	23.1776	1.30165e-05	7.49083e-05	4.369	FOS	2	18.7234	1.92683e-05	5.60092e-05
2.65257	6.48166	18.9856	3.00192e-05	8.90148e-05	3.54326	TP73	4	18.6584	1.95691e-05	5.62264e-05
2.64601	6.56669	17.0531	4.70026e-05	0.000109067	3.07581	MGA	5	17.7332	2.45373e-05	6.3375e-05
3.2946	10.3354	15.1412	7.71304e-05	0.00014753	2.5432	GTF2I	49	16.2029	3.66357e-05	8.16251e-05
2.3185	8.19103	14.7459	8.60932e-05	0.000158031	2.42295	HIC2	7	16.1594	3.70748e-05	8.23771e-05
3.27581	4.16802	22.4193	1.49652e-05	7.61135e-05	4.23575	HOXC11	1	15.832	4.05974e-05	8.61991e-05
3.64373	2.87151	19.3881	2.74978e-05	8.49873e-05	3.63289	ZNF574	1	15.4085	4.57798e-05	9.23567e-05
4.12236	6.07881	15.2156	7.55735e-05	0.000145324	2.56542	GMEB1	3	15.0106	5.1401e-05	0.000100813
2.55548	5.66297	15.962	6.19175e-05	0.000128596	2.78137	DNMT1	3	14.6095	5.79444e-05	0.000108906
2.65282	6.19705	14.459	9.34151e-05	0.00016638	2.33324	ZFHX4	4	14.4982	5.99362e-05	0.000111232
2.75679	8.92832	13.2484	0.000134229	0.000212617	1.93064	REST	30	14.4452	6.09147e-05	0.000112533
3.83667	6.18222	13.6356	0.000119136	0.000197981	2.06384	ZKSCAN1	7	14.3308	6.30928e-05	0.000114866
4.00633	6.00458	13.5895	0.000120817	0.000199355	2.04822	TBP	5	14.0573	6.86965e-05	0.000121585
3.09951	6.92575	13.2274	0.000135114	0.000213393	1.92329	STAT3	5	13.6988	7.69928e-05	0.000131732
1.89648	8.27048	11.8495	0.000212801	0.000301716	1.41019	HOXA10	7	12.9567	9.84063e-05	0.000158663
3.37015	5.07378	15.086	7.83089e-05	0.000149193	2.52665	RFX1	1	12.774	0.00010475	0.000164955
2.29764	7.14254	11.6856	0.000225359	0.000316478	1.34484	NR2F1	6	12.3557	0.000121253	0.000185191
2.89296	8.12441	11.3923	0.000250201	0.00034218	1.22534	CREB5	20	12.233	0.000126684	0.000191397
2.68542	7.56889	12.5699	0.000166822	0.000249293	1.68623	ZBTB2	3	12.0856	0.000133601	0.000198807
3.35103	7.27768	11.6565	0.000227688	0.000318371	1.3331	MBD2	4	11.8892	0.000143553	0.000210527
2.29059	7.23102	12.657	0.00016213	0.0002444	1.71843	CTCF	3	11.8638	0.000144906	0.000211746
3.14958	7.58912	10.8821	0.000301984	0.000402149	1.00944	ATF3	12	11.5609	0.000162279	0.000232334
1.61529	7.52569	10.529	0.000345664	0.000452882	0.853683	NFIA	6	11.3123	0.000178466	0.000252165
1.8309	5.47514	12.4771	0.000172005	0.000254787	1.65167	PBX1	3	11.1942	0.000186838	0.000260577
3.2406	5.93938	11.543	0.000237041	0.000327217	1.28713	ZZZ3	2	11.0195	0.000200119	0.000276485
2.24385	4.0431	15.5729	6.8617e-05	0.000137479	2.67035	ZNF711	1	10.9152	0.000208599	0.000287222
2.14608	6.59924	10.724	0.000320653	0.000424571	0.940346	TRPS1	4	10.8019	0.000218306	0.000298308
3.2369	5.81724	10.0726	0.000414294	0.000528289	0.644043	ONECUT2	3	10.064	0.000296946	0.000385009
3.71917	4.97049	10.1078	0.000408438	0.000522466	0.660552	MAX	2	9.95541	0.000311252	0.000400994
3.0199	3.73458	10.243	0.000386857	0.000498793	0.723466	RORA	2	9.84525	0.000326625	0.000417154
2.89963	5.85069	10.1971	0.000394032	0.000505844	0.702176	NFATC3	2	9.7525	0.000340288	0.00043256
2.26192	8.48337	8.97983	0.000660658	0.000793768	0.100018	JUN	24	9.63526	0.000358565	0.000452601
3.43727	4.60344	8.98546	0.000658984	0.000792345	0.102987	MECP2	3	9.06263	0.000467015	0.000568693
1.14784	8.79993	7.80823	0.00115893	0.00131178	-0.560909	ESRRA	9	8.9084	0.000502777	0.000607678
3.57631	5.56627	8.37883	0.000873626	0.00101361	-0.227919	ZBTB20	4	8.60236	0.000584092	0.000696616
2.74604	9.4139	7.90084	0.00110561	0.00125493	-0.505331	DPF1	55	8.25363	0.000697056	0.000813399
3.11508	6.88147	7.45409	0.0013942	0.00155851	-0.779278	ZFHX3	5	7.70292	0.000934653	0.00106912
3.05888	4.25249	7.26166	0.00154655	0.0017158	-0.90197	ZNF384	2	7.22952	0.00122106	0.00136497
4.06578	4.30307	6.9658	0.00182261	0.00200154	-1.09649	MEIS2	2	7.05425	0.00135332	0.0015004
3.46541	4.6305	7.0015	0.00178627	0.00196429	-1.07263	FOXC1	2	7.03875	0.00136583	0.00151221
3.4857	4.23714	6.07637	0.00310459	0.00331511	-1.72851	BBX	1	6.05363	0.00254733	0.00273265
1.54827	9.41579	5.24232	0.00544443	0.00566808	-2.39557	DPF3	60	5.4891	0.00378428	0.00399159
1.38925	4.80532	6.34031	0.00263345	0.00283629	-1.53307	RXRA	1	5.33427	0.00424194	0.00445912
4.68017	7.10136	5.09154	0.00607151	0.00630877	-2.52492	JUNB	16	5.27179	0.00444517	0.00466068
1.26062	4.70971	6.18712	0.00289536	0.0031056	-1.64565	MYBL2	1	5.07375	0.00517065	0.00538651
1.08481	3.4398	4.59946	0.0088228	0.00909764	-2.9677	NFIC	1	3.96181	0.0132193	0.0135365
1.09715	7.46922	3.79241	0.0174121	0.0177514	-3.76854	VEZF1	4	3.8687	0.0144104	0.0147468
0.748494	8.17697	3.92163	0.0155214	0.0158637	-3.63371	ARID3B	2	3.46325	0.0213052	0.0216794
1.44553	6.42824	2.06375	0.104313	0.10496	-5.80504	RXRB	4	2.12614	0.0929716	0.0935483

### Sheet: SMARCA4 TFs
logFC	AveExpr	t	P.Value	adj.P.Val	B	protein	count	sca.t	sca.P.Value	sca.adj.pval
-0.593106	10.896	-8.52067	0.00030559	0.0437267	1.05081	JUNB	16	-10.0171	5.39916e-06	0.00122574
-0.402921	10.0037	-5.53631	0.00235069	0.0437267	-0.909537	ATF3	12	-6.27096	0.00018616	0.0052974
-0.379802	11.1506	-4.88896	0.00409454	0.0479272	-1.47848	REST	30	-6.18544	0.00020526	0.00544146
-0.346364	12.1905	-4.48181	0.00596387	0.0507325	-1.86931	ZBTB33	51	-5.85726	0.000301181	0.00660156
-0.395293	9.17332	-5.31548	0.00282475	0.0437267	-1.09669	ESRRA	9	-5.75305	0.000341174	0.00671296
-0.456643	8.78618	-6.32079	0.00127682	0.0437267	-0.298111	MBD2	4	-5.43646	0.000502758	0.00813648
-0.382304	7.48434	-6.10044	0.0015061	0.0437267	-0.461831	USF2	5	-5.2421	0.000642244	0.00921876
-0.271737	10.2196	-4.29795	0.00712045	0.0531543	-2.05463	TP53	18	-5.06769	0.000803696	0.0105129
-0.381028	8.97835	-5.53114	0.00236068	0.0437267	-0.913842	ZFHX3	5	-4.99545	0.000883036	0.0108475
-0.402566	8.25794	-5.56157	0.00230262	0.0437267	-0.88857	ZFHX4	4	-4.7885	0.00116127	0.0124221
-0.405902	7.75814	-5.42984	0.00256663	0.0437267	-0.998907	RUNX1	4	-4.75711	0.0012112	0.0124221
-0.382385	9.20638	-4.18041	0.00799501	0.054602	-2.17606	HIC2	7	-4.57999	0.00154002	0.0139742
-0.313114	8.44118	-4.50273	0.00584658	0.0507325	-1.84858	NR2F1	6	-4.32616	0.00219026	0.0165238
-0.355435	7.50803	-5.01882	0.00364827	0.0471549	-1.35933	ZBTB20	4	-4.26932	0.00237305	0.0171835
-0.423936	8.62395	-4.92946	0.00394889	0.0479272	-1.44104	CTCF	3	-4.25549	0.00241998	0.0172158
-0.472097	7.49491	-5.55877	0.00230789	0.0437267	-0.89089	NFATC3	2	-4.21098	0.00257784	0.0179985
-0.223069	12.155	-3.09656	0.0256869	0.0857286	-3.40508	GTF2I	49	-4.04974	0.00324877	0.0210062
-0.319332	7.07807	-4.13256	0.00838594	0.054602	-2.22616	TBP	5	-3.94103	0.00380506	0.0229165
-0.412192	6.33725	-5.94668	0.00169483	0.0437267	-0.579694	MAX	2	-3.9124	0.00396789	0.0234753
-0.306996	8.3391	-4.49836	0.00587087	0.0507325	-1.85291	TRPS1	4	-3.747	0.00506603	0.0270299
-0.251221	7.9918	-3.34543	0.0193314	0.076093	-3.1058	ZKSCAN1	7	-3.44865	0.00794447	0.0349212
-0.300584	8.37329	-4.29277	0.0071566	0.0531543	-2.05993	ZBTB2	3	-3.27898	0.0103114	0.0411949
-0.28198	8.32481	-3.61763	0.0143255	0.0694612	-2.78982	NR2C2	4	-3.23928	0.0109654	0.0425451
-0.245418	8.97795	-2.81465	0.0358603	0.0982506	-3.75499	IRF1	10	-3.22075	0.0112853	0.0431716
-0.283671	8.46648	-4.49305	0.0059005	0.0507325	-1.85816	RUNX2	3	-3.2029	0.0116025	0.0439029
-0.351223	7.77047	-3.33089	0.01965	0.0761739	-3.12303	ONECUT2	3	-3.18045	0.012015	0.0450078
-0.178067	11.4287	-2.36391	0.0626123	0.134157	-4.33294	FOXK2	33	-3.00918	0.0157099	0.051236
-0.175461	8.53492	-2.8088	0.0361138	0.0982829	-3.76236	CDC5L	11	-3.00833	0.0157309	0.051236
-0.236013	7.49927	-3.23457	0.0219144	0.0793418	-3.23793	MGA	5	-3.00446	0.0158269	0.0514455
-0.218084	8.88809	-3.0484	0.02717	0.0887991	-3.46408	NFIA	6	-2.96481	0.0168472	0.0538976
-0.167296	10.9565	-2.36419	0.0625901	0.134157	-4.33258	JUN	24	-2.92501	0.0179398	0.055436
-0.318164	7.51994	-4.10539	0.0086176	0.0546386	-2.25477	MEIS2	2	-2.92489	0.0179432	0.055436
-0.388209	5.4492	-5.95219	0.0016876	0.0437267	-0.575416	BBX	1	-2.89304	0.0188701	0.0575324
-0.227667	9.41571	-2.33305	0.0651097	0.13744	-4.37305	HOXA10	7	-2.59862	0.0301505	0.0797746
-0.265057	6.8058	-4.13912	0.00833102	0.054602	-2.21926	SATB1	2	-2.56596	0.0317669	0.0817756
-0.328202	5.23895	-2.74477	0.0390242	0.102092	-3.8433	ZNF589	2	-2.5253	0.0339022	0.0852549
-0.168911	8.23943	-2.39907	0.059891	0.130394	-4.28729	YY1	8	-2.49146	0.0357889	0.0882213
0.201936	7.40783	2.975	0.0296173	0.0913294	-3.55464	TP73	4	2.47034	0.0370201	0.0901601
-0.265223	6.37493	-3.56946	0.015093	0.071149	-2.84485	ZNF384	2	-2.46927	0.0370835	0.090179
0.119712	13.5713	1.83342	0.124123	0.209717	-5.0215	DPF3	60	2.44478	0.0385665	0.0928114
-0.144496	9.99536	-1.96467	0.104597	0.188716	-4.85235	BPTF	21	-2.40508	0.0410987	0.0968338
-0.344387	5.87062	-3.56669	0.0151386	0.071149	-2.84803	ZNF217	1	-2.37093	0.0434085	0.0999046
-0.248428	6.92902	-3.58488	0.0148424	0.0705994	-2.8272	ZNF148	2	-2.35815	0.0443061	0.101218
-0.31536	6.33706	-2.12155	0.0853546	0.166801	-4.64851	MECP2	3	-2.29441	0.0490647	0.108129
-0.193568	7.36867	-2.62345	0.0452708	0.111063	-3.99791	NR2F6	4	-2.28241	0.0500154	0.109186
0.293448	5.0338	3.55809	0.015281	0.0712233	-2.8579	MYBL2	1	2.09816	0.0671089	0.133723
-0.141535	9.11609	-1.79476	0.130554	0.216302	-5.07093	ZNF281	8	-1.93214	0.0872836	0.161246
-0.209497	7.06552	-2.29667	0.0681912	0.141621	-4.42038	ZZZ3	2	-1.82036	0.103999	0.183555
-0.145316	11.0527	-1.42985	0.210139	0.302168	-5.52265	CREB5	20	-1.78218	0.110367	0.189977
-0.370642	4.51291	-1.71658	0.144608	0.231316	-5.1702	ZNF711	1	-1.76995	0.112485	0.192661
-0.11253	8.08508	-1.67047	0.153597	0.242198	-5.22824	ZEB1	6	-1.58245	0.149986	0.236421
-0.153253	7.4814	-1.64105	0.159618	0.249663	-5.26503	GMEB1	3	-1.47929	0.175139	0.266738
-0.0693692	12.0495	-1.03333	0.347213	0.439596	-5.9593	TERF2	151	-1.43426	0.187246	0.280697
-0.142128	6.70712	-1.56852	0.175474	0.267751	-5.3549	PBX1	3	-1.39225	0.19919	0.293447
-0.202302	6.45503	-1.75903	0.1368	0.223229	-5.11643	FOSL1	1	-1.32023	0.221201	0.319206
-0.167421	4.69976	-2.43698	0.0570994	0.126381	-4.23815	NFIC	1	-1.23793	0.248841	0.347949
-0.38668	4.62669	-0.983523	0.368987	0.461447	-6.00814	ZNF574	1	-1.16743	0.274739	0.374791
0.139734	6.01117	2.00927	0.0987068	0.183081	-4.79454	RXRA	1	1.03121	0.330891	0.432826
-0.153422	7.89591	-1.27728	0.255705	0.351486	-5.69943	HOXB13	1	-0.985973	0.351378	0.454132
-0.0534249	10.6397	-0.802311	0.457553	0.5437	-6.17118	GTF2B	21	-0.97302	0.357417	0.458285
-0.137462	6.19559	-1.57237	0.174594	0.267414	-5.35016	RFX1	1	-0.97022	0.358732	0.459608
-0.101052	6.50283	-1.40083	0.218178	0.310239	-5.55697	FOS	2	-0.948802	0.368914	0.467849
-0.122584	7.82607	-1.01491	0.355139	0.447317	-5.97755	FOXC1	2	-0.938291	0.373988	0.472805
0.0959459	7.69274	0.775578	0.471872	0.557854	-6.19311	STAT3	5	0.866562	0.409976	0.507927
0.140762	6.94528	0.710007	0.508348	0.590645	-6.2444	DNMT1	3	0.821078	0.434025	0.527727
-0.117601	5.98554	-1.15995	0.296676	0.390591	-5.82839	HOXC11	1	-0.798665	0.446225	0.540132
-0.0680018	5.42772	-1.06943	0.332113	0.423829	-5.92294	RORA	2	-0.659394	0.527101	0.616853
-0.0505099	8.61391	-0.782423	0.468175	0.553887	-6.18755	VEZF1	4	-0.630698	0.54482	0.630514
0.0279172	13.3302	0.408862	0.698982	0.758868	-6.42897	DPF1	55	0.540235	0.602899	0.680043
0.0352151	8.26879	0.188667	0.857517	0.896771	-6.50429	ARID3B	2	0.205301	0.842169	0.885271
0.019007	7.81138	0.132784	0.899364	0.926202	-6.51472	RXRB	4	0.148551	0.885372	0.918206
